# Developmental Basis of SHH Medulloblastoma Heterogeneity

**DOI:** 10.1101/2022.09.02.506110

**Authors:** Maxwell P. Gold, Winnie Ong, Andrew M. Masteller, Julie Anne Galindo, Noel R. Park, Raul A. Saurez, Maria C. Vladoiu, Laura K. Donovan, Adam D. Walker, Joseph Benetatos, Livia Garzia, Robert J. Wechsler-Reya, Jill P. Mesirov, Andrey Korshunov, Scott L. Pomeroy, Shawn M. Davidson, Jennifer A. Cotter, Michael D. Taylor, Ernest Fraenkel

## Abstract

Medulloblastoma (MB) is one of the most common malignant pediatric brain tumors. The sonic hedgehog (SHH) subtype accounts for 30% of MB cases and likely arises from mutations in granule cell precursors (GCPs), neuronal progenitors of the cerebellar cortex that differentiate into granule neurons. SHH MB is extremely heterogeneous, but it is unknown whether this heterogeneity relates to the tumors’ developmental origins. To investigate this question, we performed single-nucleus RNA-Sequencing on seven highly differentiated SHH MB with extensively nodular histology and observed malignant cells resembling each stage of granule neuron development. Using novel computational approaches, we connected these results to published datasets and found that established molecular subtypes of SHH MB are enriched for specific developmental cell types. Additionally, some genomic copy number variations are associated with certain developmental stages, and we observed distinct metabolic and histological profiles for tumors containing cells resembling late-stage granule neurons. This work details computational and experimental approaches that can be repurposed for analysis of tumor cell differentiation in other cancers.
