## Supplementary Table 1 for "Developmental Basis of SHH Medulloblastoma Heterogeneity"

### Sheet: Sheet1
Cohort	Sample	Histology	Sequencing Type	Previously Published Single-Cell Data	Proteomic Subtype	VSNL1 IHC	MALDI	CyCIF Panel 1	CyCIF Panel 2 (taurine)	Comments
MDT-Nuc	MB0595	MBEN	Nuc	No	N/A		Y
	MB0601	MBEN	Nuc	No	N/A		Y
	MB2112	MBEN	Nuc	No	N/A		Y
	MB3400	MBEN	Nuc	No	N/A		Y
	MB3612	MBEN	Nuc	No	N/A		Y
	MB3201	MBEN	Nuc	No	N/A		Y
	MB4113	MBEN	Nuc	No	N/A		Y
MDT-Cell	BT2019110	MBEN	Cell	No	N/A
Vladoiu	BT2017017	?	Cell	Yes (Vladoiu 2019)	N/A
	SM-4217	DNMB	Cell	Yes (Vladoiu 2019)	N/A
Hovestadt	MUV41	DNMB	Cell	Yes (Hovestadt 2019)	N/A
	SJ454	DNMB	Cell	Yes (Hovestadt 2019)	N/A
	SJ577	DNMB	Cell	Yes (Hovestadt 2019)	N/A
Riemondy	801	?	Cell	Yes (Riemondy 2022)	N/A
	831	?	Cell	Yes (Riemondy 2022)	N/A
	877	?	Cell	Yes (Riemondy 2022)	N/A
	898	?	Cell	Yes (Riemondy 2022)	N/A
	1224	?	Cell	Yes (Riemondy 2022)	N/A
	1235	?	Cell	Yes (Riemondy 2022)	N/A
	1325	?	Cell	Yes (Riemondy 2022)	N/A
	1397	?	Cell	Yes (Riemondy 2022)	N/A
	1416	?	Cell	Yes (Riemondy 2022)	N/A
	1128	?	Cell	Yes (Riemondy 2022)	N/A
CHLA	CHLA-3	DNMB	N/A	No	N/A	Y
	CHLA-5	MBEN	N/A	No	N/A			Y	Y
	CHLA-6	DNMB	N/A	No	N/A	Y
	CHLA-10	MBEN	N/A	No	N/A	Y		Y	Y	CHLA-2 from Supp Fig 5C is another section from same patient
	CHLA-13	MBEN	N/A	No	N/A	Y
	CHLA-14	DNMB	N/A	No	N/A	Y
	CHLA-15	MBEN	N/A	No	N/A	Y
BCH	BCH-94	MBEN	N/A	No	N/A				Y
MDT-Other	MDT-AP-0388	DNMB	N/A	No	N/A		Y
	MDT-AP-2377	DNMB	N/A	No	N/A		Y
Archer	MB088	MBEN	N/A	No	SHHb			Y
	MB206	MBEN	N/A	No	SHHb			Y
	MB266	MBEN	N/A	No	SHHb			Y
	MB287	MBEN	N/A	No	SHHb			Y
	MB234	DMNB	N/A	No	SHHa			Y
	MB239	DNMB	N/A	No	SHHa			Y
	MB244	DNMB	N/A	No	SHHa			Y
	MB268	DNMB	N/A	No	SHHa			Y
