## Supplementary Table 2 for "Developmental Basis of SHH Medulloblastoma Heterogeneity"

### Sheet: Sheet1
	Archer_SHHa	Archer_SHHb	Consensus_SHH-3	Consensus_SHH-1	Consensus_SHH-4	Consensus_SHH-2	Korshunov_TCL1	Korshunov_TCL2	Riemondy_A1	Riemondy_A2	Riemondy_B1	Riemondy_B2	Riemondy_C1	Riemondy_C2	Human_GCP	Human_GC-diff1	Human_GC-diff2	Human_GC-defined	MBEN-Cell_2	MBEN-Cell_4	MBEN-Cell_5	MBEN-Cell_3	MBEN-Cell_0	MBEN-Cell_1	MBEN-Nuc_Ribosomal	MBEN-Nuc_GCP-SHH	MBEN-Nuc_GN-Migrating	MBEN-Nuc_GN-Postmigratory	MBEN-Nuc_GN-Premigratory	MBEN-Nuc_GCP-Cycling	Mouse_GN-Migrating	Mouse_GCP-Cycling	Mouse_GN-Premigratory	Mouse_GCP	Mouse_GN-Postmigratory
1	ZNHIT3	ABLIM1	SLC16A1	HMGA2	MYCBPAP	SLC17A7	WDFY4	GPLD1	CENPF	C2orf48	MGP	RPL10	MALAT1	STMN4	MGP	FSTL4	HS3ST4	CBLN3	MGP	STMN2	TOP2A	RPL34	MALAT1	SCN2A	RPL22	RNF220	KAZN	AL391845.2	AC099792.1	CLSPN	MAPT	CDCA3	CKB	UNG	KCNIP4
2	ACTL6A	USP12	CDC7	C22orf24	RN7SL843P	CBLN3	ADRA1A	KCNT1	TOP2A	POLQ	SFRP1	RPL32	LUC7L3	GNG3	CYYR1	LINC01697	FRMPD4	VSNL1	AC005165.1	GAP43	MKI67	RPL10	GRIA2	MEG3	RPL11	SNTG2	IGSF21	GABRD	CNTNAP5	CDCA8	CELF4	TPX2	TUBB2B	RPS27A	LENG9
3	SNRPF	DMTN	CCDC150	TRH	GCM1	KCNA1	ZNF217	EGR4	HMGB2	AC007240.1	NPM1	RPL37A	CHD7	TUBB2B	ADAMTS6	CYYR1	ZNF804B	GRM4	CXCR4	TUBB3	CENPF	TPT1	MT-ND1	PCLO	RPS8	AC018467.1	CSMD2	IGSF21	ERBB4	RNF220	THRA	CENPF	FAM213B	MCM2	YJEFN3
4	ZNF468	ATP1A2	NDC1	PARM1	CCDC11	GABRA4	SLIT1	MFSD4	NUSAP1	DIAPH3	CXCR4	RPL34	GRIA2	STMN2	IGFBP5	EPB41L4A	CHRM3	PKIB	SERPINF1	TUBB2B	UBE2C	RPS12	MT-ND2	AC007614.1	RPL5	GLI2	HIVEP3	NIPAL3	KALRN	KIF2C	MALAT1	BIRC5	DBN1	RPL13	MCTP1
5	NAP1L1	ABCB1	CHEK2	ISLR2	RRH	PTK2B	BNC2	CACNB4	UBE2C	ZGRF1	RPL41	RPS23	PNISR	GAP43	BOC	NHLH1	KCNC2	SYNPR	DCC	TUBA1A	NUSAP1	SNHG29	MT-ATP6	SNHG14	F3	RFTN2	PDE4B	LDLRAP1	CLSTN2	STIL	RTN1	MKI67	PIK3IP1	RPL3	RELL2
6	ZNF136	ABHD17C	DARS2	KLHL29	LRIT3	MFSD4	VSTM4	TRABD2A	MKI67	FANCA	CHCHD10	RPL24	DST	RTN1	NTN1	PLPPR1	GRIN2B	RIT2	CHGA	STMN4	HMGB2	RPS24	NFIA	PTCHD1	RPS27	LINC01237	KCND3	AL606491.1	EPB41L4A	AGBL4	HIVEP3	CCNB1	PARD6A	RPS2	NACC2
7	PRPF39	ABCB4	RAD54L	NEUROD6	PAAF1	PDE4B	TBR1	MYLK3	ASPM	BRIP1	LTC4S	RPL30	NKTR	NHLH1	LINC01697	RYR3	GPC6	FAT2	SFRP1	RTN1	PTTG1	RPL30	MT-CO2	RIMS1	GLUL	BOC	DNM3	MAN1C1	SEMA6A	ITGB3BP	ARPP21	SPC25	MARCKSL1	RPS14	CHN2
8	QTRT2	CD47	PARPBP	DOCK10	AK8	IL16	MLLT4	TMC7	PTTG1	XRCC2	RPLP0	RPS13	MIAT	MLLT11	MYO16	MYO16	KLHL29	CHGB	HES6	SOX4	H2AFZ	RPL32	MT-CO1	CHGB	PRELP	ZBTB20	CACNA1E	EPB41	FSTL4	DEPDC1	CD47	CDCA8	TUBA1A	RPS18	TMEM59L
9	MSI1	ADD1	HAUS6	LBH	ENO4	PHYHIP	FZD8	RASGEF1A	BIRC5	RECQL4	HSP90AB1	RPL18A	HNRNPU	TUBA1A	SPNS2	PDE1C	PCDH7	IL16	METRN	DDAH2	ASPM	NACA	MT-CO3	FAT2	H3F3A	KALRN	BRINP3	DAB1	THSD7A	CCDC18	CADM2	CCNA2	METTL21A	RPL10A	UST
10	NFATC3	DNM3	CDC23	LINC00238	STK32C	TUBA4A	MBNL3	PANX2	TPX2	C21orf58	RPL5	RPL39	BAZ2B	INA	HES6	GPC6	EPS8	ETV1	CRACR2B	INA	TUBA1B	RPS13	SNHG14	GABRD	RPS7	TMEM108	RYR2	PATJ	CACNA2D1	TTF2	TUBB2A	CASC5	TMSB10	CDCA7	RGS8
11	PQBP1	CHL1	FLVCR1	RHBDF1	C9orf3	WSCD2	CDC6	NPNT	MAD2L1	BLM	LDHB	EEF1A1	FTX	TTC9B	SFRP1	KCNC2	EPB41L4A	PTPRR	EXOC3L1	GNG3	PCLAF	RPS15	MT-CYB	GRM4	RPS27A	AC092957.1	CHRM3	JAK1	DOCK4	IQGAP3	SNAP25	PRC1	IGFBPL1	RPL8	TRNP1
12	NUP62	PALM	SASS6	TMEM196	GCGR	SYNE1	STARD13	SGSM1	H2AFX	CEP152	RPL23	RPL11	MSI2	BASP1	FSTL4	SEZ6L	GABRA2	CRTAM	CRIP2	MLLT11	CDK1	RPS29	GOLGA8A	DNM1	TMSB10	PLCH1	RGS7	AK4	NRG1	AIM2	PCDH9	CDK1	TEX14	MCM7	NIPAL3
13	ZNF320	CADM3	EIF4EBP1	GAB3	RTDR1	ZP2	DOCK1	RHPN2	HIST1H1B	FANCI	SNHG8	RPL13	SFPQ	KLHL35	GLI2	SOX5	PRKCB	CA10	RPS2	TMSB4X	HMGB1	RPL37	MT-ND4	ZNF385D	COL3A1	NDST3	KIF26B	PDE4B	XKR4	NUF2	KCNK2	CKS2	EMC2	CCND2	WDR41
14	POLR3K	DMWD	PRPS2	PRDM1	EMID1	LRRC3B	EBF2	CHRM2	CENPE	KNTC1	RPL10A	RPL28	GTF2I	TUBB2A	COL25A1	PRDM8	NECTIN3	GABRD	RPL10A	NHLH1	MAD2L1	FTH1	FTX	PPFIA4	FN1	GAB1	KLHL29	ARHGAP29	PTPRD	ASPM	GRIN2B	TOP2A	NNAT	CDT1	CHCHD10
15	TBL1Y	TOM1L2	DGAT2	RYR3	ZNF397	ATP2B3	CDC25C	KCNC1	CCNB1	CLSPN	RPL35A	RPS3A	GOLGA8A	NSG2	PDLIM3	LINC01088	PRDM8	GABRB2	RPL13	MARCKS	CDKN3	RPL13	ANK3	ETV1	RPL37A	HHIP	NRXN1	PDE4DIP	PBX3	KIF14	STMN2	HMGB2	PDZRN3	RPS5	VSNL1
16	DHX8	FAM171B	TOM1L1	ADPRHL1	KATNAL2	C15orf27	NDE1	AMIGO1	CDK1	BRCA1	RPL22L1	RPL6	GABPB1-AS1	TAGLN3	FLRT2	GRIN2B	RYR3	CRYM	RPLP0	DCTN2	BIRC5	RPL26	NRXN1	NRXN3	IGFBP2	TRIO	AFF3	ATP1B1	FRMD4A	DTL	PRKCE	CKS1B	HSP90AB1	HELLS	MT3
17	MIER3	TNR	DEPDC1B	DUSP4	LRRC27	RHBG	ANO6	DOC2B	KNL1	RAD54L	OSTC	RPL29	NEAT1	CALM1	RAB26	CARMIL1	TSHZ2	KCNK1	RPL17	MFAP2	SMC4	RPL37A	MT-ND3	ATP2B2	IGFBP5	LINC02223	LRP1B	DNM3	ANK3	CENPF	CADM3	CENPE	FAM229B	NPM1	CAMKK2
18	RUVBL1	ATP9A	PPIH	ASB9	RNU6-464P	MAP6D1	RHOBTB1	AGAP2	GTSE1	POLE	RPL23A	UBA52	BPTF	MAP1B	PLPPR1	LURAP1L	CHRM3-AS2	GABRA6	NPM1	SHF	GTSE1	RPS23	SRGAP3	FGFR1	PTMA	ADAMTS6	KCNJ3	RABGAP1L	ENOX1	EXO1	APBB1	CENPA	ACTB	RPL32	HSPB6
19	ZNF28	ATP12A	URB2	GFPT2	MOGAT1	GPR158	PARP4	INPP5J	CCNB2	CHAF1A	RPS26	RPS11	TCF4	ASIC1	CCND2	PAX6	DSCAML1	KCNJ3	AMER2	BASP1	HMGN2	UBA52	CLSTN2	GRIN2C	COL6A3	MCC	ZNF385B	TNR	DACH1	RRM2	IRF2BPL	SMC4	PLCH2	POLE2	PCP4L1
20	PHF10	TANGO2	STIL	NEUROG2	OPHN1	GABRD	IL17RD	TMOD1	NUF2	BRCA2	CPE	NACA	KIF1B	CKB	PDE1C	SEMA6A	PRICKLE1	MICAL2	RPS3	TERF2IP	TYMS	EEF1A1	EPB41L4B	MICAL2	HES6	CASC15	PDE1A	RALGPS2	LINC01748	GEN1	KCNA1	PBK	CNTN2	RPS26	ECHDC3
21	ZNF600	DLG4	KIAA0020	EREG	C9orf9	TYRO3	KIF2C	ETV1	UBE2T	HELLS	LAP3	RPL26	DYNC1H1	TUBB3	GPC6	NCALD	SEMA3C	SV2B	RPS8	JPT1	NUF2	RPS3A	SBF2	CFLAR	RPL32	CARMIL1	ZNF804A	FAM163A	CASC15	CENPO	ZIC1	NUSAP1	NECAB3	TRUB1	ZDHHC12
22	ZNF813	SYT5	UCK2	IMPDH1	SYTL2	CA11	CCNB1	GABRD	TACC3	FANCD2	PGM1	RPL9	ARID1B	TRH	GLI3	DDAH2	SOX5	MTCL1	RAB26	UCHL1	H2AFX	RPS4X	BICD1	FSTL5	RPL15	HS3ST5	TMEFF2	CACNA1E	GRIA4	FANCL	ZFPM2	UBE2C	GAP43	RPS25	TTC16
23	DMTF1	SYT2	SKA1	BNIP3P1	GAPDHP27	GABRA6	KIF24	PTPRR	PRC1	TONSL	RPL19	RPL37	SOX11	APLP1	CDK6	CLSTN2	PRKD1	SCN1B	HAP1	SSTR2	PRC1	RPS18	NAIP	SLITRK4	RPSA	PTPRK	ERBB4	PPFIA4	ADGRL3	WDPCP	LRP1B	SMC2	CLTA	RPSA	TTLL11
24	HDAC3	CYFIP2	MAGOH	SLC22A15	GPR68	CHRNA6	STK24	CACNA1I	MXD3	ASPM	LINC01315	RPS15	NRXN1	DNER	DCDC1	INSM1	ZNRF2	BMPER	RPS15A	SOX11	TPX2	RPL24	ERBB4	KCNA1	RPL29	POU6F2	SRGAP3	MFSD4A	UNC5C	NCAPH	TUBA1A	HIST1H1B	TMEM160	RPS15	ACTR5
25	NFYA	SYT1	MELK	FZD8	RIBC1	PCP4L1	TGM3	TTLL11	SGO2	ATAD2	RPS14	RPL15	KCNQ1OT1	TMSB10	PDGFC	PPP1R17	DOK6	SLIT3	ZFP36L1	TMSB10	KNL1	RPL39	ANKRD36C	CAMKK2	RPL24	PTCH1	SYN2	SRGAP2	AC099520.1	BUB1	PCP4	RACGAP1	ASB7	RPL14	RIMS4
26	SGF29	GUCY1B3	SNRPD1	LINC00846	C3orf22	PTPRR	KRT17	SPTB	PBK	CIP2A	RPS9	TPT1	CCDC88A	NEUROD1	STUM	PDLIM3	TMEFF2	CAMK2B	GAS5	MAGED2	MIS18BP1	RPS11	ZBTB20	GALNT9	H1FX	ADARB2	ZNF385D	PLXNA2	ROBO2	CKAP2L	NRXN1	AURKB	SCMH1	RPLP2	CDH22
27	RUVBL2	SIRT2	CENPL	GRIP1	C12orf55	CCKBR	SPATA12	SPTBN4	SPC25	DDX11	RPS27A	RPS19	GRIK2	JPT1	SLC8B1	KLHL29	NYAP2	NEBL	RPS14	MARCKSL1	TACC3	RPL18A	CPLANE1	CBLN3	SOX2	GFRA1	ARPP21	KCNH1	DCLK1	GLI2	WSCD2	H2AFX	PDSS2	ECHDC1	LDOC1
28	PRMT6	KAZN	PPAT	PGF	TPPP3	CAMKK2	CHEK2	COBL	CKAP2L	KIF18B	RPLP1	RPS24	ZNF638	NSG1	SDC2	NTN4	LINC01697	SEL1L3	FAM210B	DYNLT1	CKS2	RPL29	CASC15	ARPP21	APOD	SLCO2B1	DOCK3	KCNK1	RELN	ZRANB3	MAP1B	HMMR	MLLT11	RPS11	BCL2L15
29	TIPIN	MTSS1L	NUP155	TCP10L	NEK3	PKIB	BZW2	PKIB	KIFC1	MKI67	RASD1	RPS5	ARGLU1	TMSB4X	CRYBG3	GABRA2	ZMAT4	ARPP21	RPL7A	STMN1	C21orf58	RPL35A	MYT1L	NRXN1	RPL35A	AKAP6	ERC2	RYR2	SGCD	NXPH2	PDE4D	TUBA1B	ITM2B	RPS4X	CALB1
30	RFC4	PCDHA4	GNL2	WDFY4	TLE6	TESK2	LRRC18	VSNL1	DLGAP5	MMS22L	RPS12	FAU	SRSF11	NHLH2	BARHL1	PARM1	CNTN5	SPHKAP	RPS27A	SEMA6A	KIFC1	RPLP2	HNRNPU	CACNA1A	RPL9	NTRK3	CADM2	RGS7	BICD1	LYPD6	RAB3A	CDC20	ACBD5	RPS19	ANKRD6
31	NUP37	GNB2	PHF10	AGAP1	RUNX3	ADAMTS16	HIST1H1D	DNM1	ECT2	MCM10	IGHG4	RPS2	KIF5C	PLPPR3	PRLR	ANTXR2	RELN	CAMKK2	RPL41	H3F3A	CKS1B	RPL11	FNBP4	VSNL1	IGFBP7	GSE1	EPHB1	PLD5	SEMA6D	PKP4	KCNK1	H2AFV	STMN2	RPLP0	LURAP1
32	TBL1XR1	GRIA1	AUNIP	BCL11B	PDE2A	NEURL1	PDGFA	PTK2B	NDC80	ATAD5	RPS8	RPS15A	WSB1	LBH	HIST1H1D	PRICKLE2	DOCK10	GRIN2A	RPS18	MAP1B	CENPE	RPLP1	GPR137C	SPOCK1	RPL34	NTN1	FGF12	VSNL1	DCDC1	SPC25	NTM	MAD2L1	TAB3	RPS17	HPCAL4
33	MRPL14	DIP2B	POLQ	GALNT18	ZNF236	GAS7	TICRR	SLC6A7	SGO1	KIF15	ZFP36L1	RPS3	POLR2J3.1	DCX	RYR3	DPY19L3	COL25A1	TRHDE	RPS19	CIAO2B	KPNA2	RPS15A	BRSK2	TRIM9	RPS3A	L3MBTL4	ZFYVE28	TMEM178A	PLXDC2	CCDC150	NRXN2	H2AFZ	TTC39B	TNFAIP8	LCK
34	ADSL	ATP6V0A1	SKP2	EBF2	C9orf171	NRG4	GPR63	GABBR2	CDKN3	RAD51AP1	ATP5MC2	RPS4X	TIA1	SV2B	PRKD1	DACH1	PAM	DYNC1I1	FOXS1	OCIAD2	UBE2S	RPS8	NAV3	SYT1	RPL37	DCC	AC093898.1	EML6	SEZ6L	SGO2	RUNX1T1	CCNB2	PLBD2	PUS1	RPS6KA1
35	MTHFSD	2022-09-04	EXO1	PLK3	HDAC4	ACSL6	ADAMTS7	CAMKK2	CDC20	E2F1	TOMM7	RPL10A	CASC15	MAP1LC3A	LTC4S	DCDC1	ESRRG	RAB37	HSPA1B	IER5L	MXD3	RPS27	TCF4	KCNC1	RPS23	CBFA2T2	ADGRL3	CCDC85A	2022-03-01	BARD1	ANKS1B	FBXO5	MLXIP	SREBF1	RAP1GAP
36	UBE2I	PCDHAC1	TOMM20	FAM81B	RNF32	SPTB	TGIF1	KLHL3	AURKB	GEN1	RPS15A	RPS27A	KANSL1	PKIA	EGFEM1P	MGP	SIPA1L2	WSCD2	RPSA	AFMID	CENPU	RPS6	GRIK2	CBLN1	RPS14	PREX1	SHROOM3	TRABD2A	GAP43	SNHG31	CPE	MIS18BP1	DNAJB9	RPL19	NOS3
37	RNASEH2A	GNA12	SRSF10	CNTN5	SLC12A4	SLITRK4	CACNA2D2	SGK223	CCNA2	ESCO2	RPS2	RPS12	MYT1L	PRPH	MDK	SEMA6D	ZNF385B	CBLN1	NTRK3	TLE1	CCNB1	RPS9	TUT4	PCDH9	SPARC	PCNT	PPP3CA	NPAS2	EFNA5	HJURP	HMGCS1	ANP32E	CREBZF	CD63	SLIT2
38	TIMELESS	PCDHGC4	TTF2	CHRM3	RN7SL569P	CES4A	GPR125	AFAP1L2	KIF23	SYNE2	RPL7	RPL18	ZNF292	MFAP2	PAX6	HLA-A	FSTL4	SHISA8	NFE2L3	MYL6	DLGAP5	RPL9	HIVEP3	GRM1	RACK1	GRK3	TLL1	NCKAP5	XIST	RAD18	LSAMP	ESCO2	EBF1	CHEK1	PIANP
39	TOX3	SV2A	TRIP13	AKAP5	PPIL6	FAT2	WEE1	ATP2B2	KIF15	SMC4	RPS25	FTH1	MAP1B	CXADR	MDFIC	HUNK	PLPP4	SYT4	RPL5	ELAVL4	SGO1	RPL12	RTF1	GPR158	HSPA1A	SEZ6L	CDH18	MGAT5	PARM1	FANCD2	ZBTB18	HMGN2	PCSK7	LPAR4	TSPAN9
40	SF3A3	EPB41L3	PTTG1	CD8A	CASC2	RAB3IP	BCL11B	KCNJ9	HIST1H3B	CCDC150	CNBP	RPL8	CLASP2	SCG3	CENPF	NTN1	DSCAM	TMEM178A	RACK1	DBN1	PBK	RPL8	AATK	SCG2	HSPA1B	CLIP2	LINC02144	TMEM163	AKAP6	SGO1	CADPS2	TACC3	PPIB	RPS10	BHLHE41
41	DHX16	PCDHGA11	EXOSC8	ZNF154	RAB36	SLC8A3	DRGX	MLXIPL	HIST1H2BH	FUS	RPS28	RPL14	CALD1	KIF21B	GULP1	PHF20L1	PCSK5	SLC35F4	LTC4S	BSCL2	PIF1	FTL	PDE4B	MFGE8	RPS18	XIST	GRM4	R3HDM1	TCF12	KIF15	LRPAP1	SPC24	DCX	RPS12	GRIK5
42	ERI1	SPTAN1	SLC7A1	IGF2BP3	MAP3K14-AS1	SCN1B	L3MBTL3	CHN2	PRR11	ORC6	NACA	RPL35A	AKAP9	MARCKS	NDST3	SCARB2	DCDC1	RBFOX3	MFAP4	YWHAG	ARHGAP11A	RPL15	SACS	LINC00599	RPL10A	FAP	GRIK2	LRP1B	MIAT	POC1A	ELMO1	TUBB4B	GPM6B	PTGFRN	TMEM86A
43	ZNF845	CAMK2D	CENPE	TMEM255B	SLC35D2	TNR	RBMX	TUBA4A	FOXM1	DOT1L	FAM210B	RPS14	SPAG9	CNTN2	PLXNB2	EZR	PELI2	GRM1	PTGDS	TMEFF1	RTKN2	RPL21	AC092683.1	KLHL3	SLC29A1	HDAC2-AS2	NKAIN2	NEB	KIAA1211	PTPRG	MLLT11	BUB3	UBE2B	PPP1R14A	NRBF2
44	ZNF808	ASTN1	RAD51AP1	NXN	C1orf228	KIAA0513	LRRC37A9P	CREG2	KIF4A	TOP3A	RPS18	RPS18	RBM5	SOX4	PLCH1	AFAP1	FGF5	TMEM266	EIF3E	TUBB2A	APOLD1	RPL19	MEG3	AGAP2	EEF1A1	GRIK3	SGK1	CACNB4	KIF5C	CIP2A	DISP2	TMPO	SRRM4	SHC1	GLT8D2
45	RPS12	RAP1B	KIF23	LHX8	RNU6-1256P	KCNC1	SMARCC1	MRVI1	KIF14	DNMT1	COMT	RPS9	PNN	CRMP1	METRN	ST18	CSMD3	IGSF21	BOC	CD63	UBE2T	RPS27A	ARL17B	CCDC144A	MARCKS	SPNS2	GRM1	GALNT13	PLPPR1	BOC	GPM6A	ASPM	SOX4	PPFIBP1	2022-03-09
46	PMM2	DPP6	DBF4	NTRK1	HOXC4	AFAP1L2	PABPC4	KIRREL3	BUB1B	E2F2	RPL30	RPL22	MACF1	C4orf48	CCDC88C	ELAVL2	FABP7	MEGF11	PGM1	IER2	ESCO2	RPL18	LRRC7	TTC39B	FABP7	STARD13	PPP1R14C	KCNJ3	LRRC7	POLQ	HECW1	KIF20B	TULP4	PRODH	IL23A
47	CSTF1	GNAO1	SKA3	GRIN2B	NFATC1	COL27A1	ST8SIA4	GFOD1	PIMREG	LIG1	RPS19	RPL13A	NFIB	FAM96B	ADGRV1	SV2B	PCDH11X	SCN2A	HHIP	JUN	TMPO	RPS28	OPRM1	SNAP25	LAMA2	CDK6	SYNE1	SLC4A10	EDIL3	CCDC14	2022-09-03	CDCA2	AP1AR	RPA2	STXBP2
48	UGDH	ITM2C	BORA	KLHL13	UROC1	HS3ST1	PRELID2	HCN2	CDCA3	CENPK	RPS27	RPL19	RBM39	KCNIP4	HS3ST5	KCNJ6	SATB2	FAM153B	SLC8B1	CCNI	KIF11	FAU	SUN1	OLFM1	CCN2	ZEB1	OPRM1	SCN2A	PRKCB	TMEM108	SNRPN	KIF23	SMOX	RPGRIP1L	KLF2
49	KDELC1	SYN1	CDC25C	GPD1	TTC23L	RAB37	RGMB	EML6	HJURP	NFATC2IP	RPL13A	RPLP2	ACAP3	NEUROD6	PTPRK	PTPRK	GRM5	PHYHIP	JUN	ACTG1	ORC6	RPL28	RBPJ	SYNE1	RPS12	TEX9	HECW1	RAPGEF4	NFIB	AC092957.1	TSPAN4	RRM2	ELAVL2	GFAP	FUK
50	ZNF716	TLN2	PRPS1	LIN28B	TXNRD3	LURAP1	ARHGAP11A	STX1B	TTK	CENPU	EIF3E	RPL27	ANKRD36	CCNI	PAX3	FBXL7	KCNB2	TLL1	SPNS2	ABHD16A	CDCA8	RPL7	TXNIP	NPTX1	ACTB	RAP1GAP2	ZNF804B	OSBPL6	SLC17A6	ARHGEF26	RBFOX3	INCENP	STMN4	PKN2	NALCN
51	CHAF1A	TMOD2	CNIH4	FAM71D	ARHGEF19	ARHGAP44			KIF2C	TTF2	BTF3	RACK1	AFDN	FAM57B	ETV6	CERKL	UNC13C	ZNF385B	IGFBP5	PKIA	CDCA5	TMSB10	MEIS2	ARFGEF3	ELN	STXBP5L	RELN	ZNF385B	CERKL	PLCH1	PLXNA2	KIF22	GSK3B	HEY1	FGF14
52	ZC3HC1	RPS6KA2	KIF14	CMTM7	ATP2A3	GLS2			TROAP	RIF1	RPL9	RPS16	ANK3	RRAD	ROR1	PRKCA	CDH7	ADAMTS18	RPS3A	H3F3B	RRM2	RPS21	AAK1	TRABD2A	COL1A2	PTCH2	CDHR3	PDE1A	CTNND2	SMC4	DPYSL5	AURKA	CLIC1	RPL23A	CNTN5
53	SKA3	CAMK2A	ZBTB5	PHF20L1	TSHZ3	GFOD1			CENPA	KNL1	SMIM26	RPS8	BICD1	SPOCK2	GAB1	MAB21L1	SEZ6L	ALS2	TENT5A	AC092040.1	SPC25	RPL5	POLR2J3	SYT12	RPS20	RNF130	PTPRZ1	TMEFF2	MAP1B	ECT2	SV2A	MELK	EEF2	IFT74	KANK2
54	ACAD10	PCDHGB6	E2F8	ADRA1A	PPP1R1B	KCNC3			BUB1	DTL	RPL31	RPL21	CCNL2	TERF2IP	FBXL7	RCN1	PDE1C	NHSL2	RPL13A	TUBB	SGO2	RPL36	GSN	XKR6	RPL7	PARD3	CADPS2	PLCL1	MAP2	ZNF732	CALM1	RAN	SLC38A9	RPL18	RGL3
55	MPHOSPH6	PCDHGA5	PDIA5	LNX1	RNU6ATAC30P	SGPP2			CDCA5	RTKN2	SERPINF1	RPS29	ANKRD36C	L1CAM	SEZ6L	PDE9A	GALNTL6	CLU	KRT17	TOX3	BRCA2	RPL7A	KMT2E	PATJ	ARC	LINC01239	AC004594.1	CFLAR	KLF12	TACC3	DNER	FAM64A	KLF7	RPL35A	CRTAM
56	ZNF454	GAS7	NUF2	NLN	CDK20	ENDOD1			CDCA8	CEP128	CD63	RPS27	DDX17	FEZ1	PPP2R2C	EGFR	ZIC2	ZFYVE28	FKBP10	CFAP298	TTK	RPS5	ZEB2	TENM1	RPL8	PPP2R2C	CNTNAP2	ALS2	NRXN1	NSD2	STMN3	KNSTRN	TOMM40L	KLF10	THSD4
57	TBL1X	ANK2	TBL1X	ARHGAP28	ADAM8	SLC35F4			HIST1H3G	EZH2	PRDX4	RPL38	ATRX	CDKN1C	HMGB2	PRKD1	ARPP21	HS3ST1	AHNAK	GNAS	ZWINT	RPL14	PDE3B	GRID2	RPS6	MAPK10	MSRA	UNC80	PHF20L1	NCAPG	STX7	NCAPG	KIF5C	RPL38	SLCO2A1
58	POLD1	PCDHA5	ERCC6L	RTP5	C5	SPRYD3			KIF20A	STARD9	RPS16	RPL5	NTRK3	DDAH2	DPY19L3	PLXDC2	RERG	GABRA1	RPS28	NEUROD1	DEK	RPS2	C11orf87	TSPOAP1	RPL35	CCDC144NL-AS1	ZMAT4	SGPP2	PPFIA2	TBC1D1	DPYSL3	GAS2L3	CELF2	FUCA1	CACNA2D2
59	ZNF430	PPFIA1	ORC1	ALPK1	PACSIN2	CNTNAP1			ZWINT	ZNF367	RPL6	FTL	SRGAP3	MYL6	IGFBPL1	NHLH2	PRKCA	KCNC1	RPL6	NFIB	CKAP2	TMSB4X	KIF1B	TYRO3	RPL12	GAK	ZFPM2	SPHKAP	ZNF704	NMU	GRIA2	DLGAP5	CFL1	RPL41	INPP5J
60	RBBP4	SLC1A2	PAWR	ANKRD44	ZNF76	NEBL			HMMR	TICRR	RPS6	RPL7	CELF1	LINGO1	LAMA2	ELAVL4	CNTNAP5	SLC17A7	ALDH1A3	RRAD	KIF20B	RPL10A	CCNL2	SEL1L3	LAMC3	AC005165.1	OXR1	CNTN4	MYO16	CEP135	GAP43	SKA1	FSCN1	MFAP4	JMJD4
61	MSH2	OXR1	PNPLA3	FAM19A5	FBXO4	CHRNB3			CDCA2	PLK4	RPS3A	RPL12	ZNF207	CALM2	NFIA-AS2	ST6GAL2	BRINP1	KCND3	EDNRB	JUND	SMC2	RPS19	ZBTB20-AS2	NRXN2	RPL7A	AUTS2	MTSS1	ATP2B2	FYN	CENPE	ANKRD12	CKAP2L	SIRT7	ZBTB1	KCNAB3
62	SRSF5	COMTD1	ASPM	VASH2	HEMK1	NAP1L2			NCAPH	RRM2	DMRTA1	RPS7	KMT2C	STMN1	EPB41L4A	PELI2	SPHKAP	TUBB4A	RPL18	PAFAH1B3	DIAPH3	RPL38	PDCD6	TMEM163	PTGDS	EP400	GABBR2	SYN2	AFAP1	MCUB	NEUROD2	HMGB1	ZHX2	LTV1	LPO
63	NSRP1	GNB4	FANCI	C1orf95	CFAP43	EPHA1			DEPDC1	NSD2	ZFAS1	ATP5F1E	ZBTB20	SCRT2	GAS5	PRLR	CHST9	GPR158	RPS27	SCG3	CDC20	RPL6	UNC13C	CYP26B1	VIM	BTBD11	COL27A1	KCNH8	FNBP1L	ZGRF1	TSC22D1	SGOL1	SDCBP	RPS9	PPP1R1B
64	LARP7	MRAS	MAGT1	KIF21B	CCDC17	DOC2B			TUBA1B	EXO1	RPL3	RPS20	APBA2	RTN4	COL21A1	GAB1	LINC01088	VWC2	DMRTA1	CXXC5	CENPM	RPS14	RBBP4	MCAM	LRMDA	TWIST2	BRINP1	ZNF385D	KLHL29	PRDM5	L1CAM	MXD3	NFX1	RPL9	KRT222
65	RTCB	SPTBN1	RLN2	NTSR1	PRIMA1	NRXN3			SPAG5	MIS18BP1	CRYAB	RPS28	PAXBP1	UCHL1	STARD13	SLC24A3	CADPS2	IQSEC3	RPS4X	CKB	CCNB2	RPL22	CAPZA2	MEG8	RPS24	COL25A1	CELF2	ZNF385D-AS2	PRKG2	SPATA5	APLP1	CENPQ	COX7A2L	RPL22	ACBD4
66	ZNF726	MINK1	ECT2	FGF19	CDNF	CLSTN3			ESCO2	TRA2B	RPS29	BTF3	CHD9	OPTN	PREX1	PAM	SLC8A1	DGKG	RPS9	C4orf48	CKAP2L	RPS7	GP1BB	PKIB	IFITM3	SRGAP1	ANK3	LRRC3B	RMST	PLK4	STMN4	BUB1B	ATP6V0B	RPL11	HEXIM2
67	CWC15	LIN7A	SPRTN	SOCS2	GPR144	GRM1			SMC4	SUGP2	EPB41L4A-AS1	RPL36	MAP4K4	ATP1A3	EZR	EBF3	SHROOM3	TENM1	RPS12	INAFM1	NDC80	RPL3	MAP4K4	ANK2	RPLP2	DAAM1	LRRTM3	ARPP21	GRIN2B	SCLT1	FAM63B	NDE1	RDH11	RPL36A	FMNL1
68	ISG20L2	ABR	PHGDH	NUDT4	CASC1	SYT9			RRM2	E2F7	HHIP	RPLP1	VPS13C	IER5L	RHOBTB3	HS3ST5	ZBTB18	EEF1A2	EEF1A1	CD24	DTYMK	RPL41	TOP1	ATP1B1	CRACR2B	ADGRV1	PLPP4	MYRIP	KCNB2	MND1	CRTC1	NEK2	ANKIB1	PCNA	GMPR
69	BOD1	GNAI2	TCEB3	CBLN1	HYDIN	SLC6A17			MELK	GTSE1	HES6	RPS25	MAP2	SYT11	DLL3	RIN2	PAX6	EXPH5	RPL3	SCARB2	HIST1H4C	GAPDH	VEZT	TSPAN9	RPL27A	BAZ2B	AC023282.1	DOCK3	TSPAN18	HMGB2	LTBP4	PLK1	HCFC1R1	FAM210B	SYBU
70	ZNF93	CADPS2	UMPS	NHLH2	TMEM53	LDLRAP1			PLK1	MYBL2	RPL27A	RPS10	KMT2A	CXXC5	INSM1	PRKCA-AS1	TLL1	ENO2	RPL19	TAGLN3	AURKB	RPL17	OIP5-AS1	KCNH8	RPS13	FRYL	GALNT18	CADM2	APP	NEIL3	TENM1	KIFC1	CALD1	HSPE1	LRRK2
71	QTRT1	FRMD5	MGME1	PTCHD2	ABCB8	ARSJ			CDC25C	STIL	RPL10	RPL3	PAX6	ELAVL4	DDAH2	ZIC1	EFNA5	KLHL3	RHOJ	MAP1LC3B	ECT2	RPL13A	MSI2	IQSEC3	EEF1G	LINC00639	KCNC1	IQCJ-SCHIP1	NFIA	CENPU	CPLX1	HIST1H1E	SOX11	RPL37	ADCY9
72	ELAC2	GRIA2	QTRTD1	ZCCHC18	C21orf67	SAMD12			SPC24	SHCBP1	APRT	RPL7A	KALRN	MAP1LC3B	PCBP3	PCBP3	LRRTM4	UNC13C	RPL39	CDK5R1	DBF4	RACK1	SRSF4	NEAT1	FAU	LINC01193	KIAA1549L	DGKG	NDST4	FBXL7	TANC2	ARHGAP11A	ST6GALNAC4	PRDX1	SLC7A4
73	MRPL17	LY6H	BRCA2	CHODL	PHF19	SCN2B			KIF11	CHTF18	EEF1A1	RPS6	PHIP	CFAP298	ZEB1	RBFOX3	ST18	ARHGAP29	SPHK1	TLCD3B	PCNA	RPS25	CDK6	ATP1A1	RPS3	CYYR1	CNTN5	FGF12	MYO1B	C5orf34	SH3GL2	SKA2	STXBP1	RPS23	DGKG
74	HCFC1	SPHK2	DLEU1	ANKRD34C	TTC25	CRYM			DEPDC1B	CENPF	DNPH1	CCNI	EXOC7	ARL6IP5	NCALD	NKAIN3	KCNJ3	ABLIM1	RPS11	NDUFB8	HMMR	RPL27A	SLC22A17	CADM1	RPS25	PRLR	GUCY1A2	SPON2	MAML3	AC008780.1	GNG3	PLK4	VIM	RPL23	SIDT1
75	POLD2	PCDHGA7	ITGB3BP	SLC6A3	HSD17B3	LGI1			CKS1B	MCM8	RPL26	RPL27A	RBM25	H3F3B	RPS20	NBAT1	CLSTN2	PRNP	RPS7	S100A6	TUBB4B	EEF1G	PTPRD	CACNB4	MGP	PRELID2	DSCAML1	ZFYVE28	APC	DEPDC1B	CAMK4	KIF15	STK40	RPLP1	PGC
76	CHAF1B	ATP2B2	PSMA5	TMEM71	ALS2CR11	NSF			RACGAP1	KIFC1	RPL39	RPS21	PLXNA3	MAPT	CARMIL1	MGAT4C	CBLN1	CA4	RASD1	SHD	NMU	RPS16	ZNF891	NEBL	HNRNPA1	TTC28	NTM	ABLIM2	SH3GL2	CENPK	SYNGR3	CKAP2	DDIT4	RPL10	RANBP6
77	KPTN	EHD3	CDCA8	ST6GALNAC2	ASIC3	TRANK1			NEK2	TOP2A	LAPTM4A	COX7C	MDM4	EDIL3	KCNT2	ROR1	RGS6	NR3C1	IGHG4	LYST	CENPK	RPL23A	CD46	CACNA1E	RPL41	GRID1	CACNA1C	HS3ST1	SPATA13	MAN2A1	CAMK2D	DEK	RINT1	MCM5	PGAM1
78	RBBP7	PCLO	PRR11	SLIT1	CYP3A5	OSBP2			CENPW	HNRNPU	POLR2L	RPL23A	NPIPB5	OCIAD2	SP5	TSPAN18	HCN1	MGLL	DDIT4	PRMT1	CLSPN	RPL36A	PLXNA3	CABIN1	DCN	COL4A5	GRIN2B	KCNIP4	ADGRL2	LMNB1	NCS1	KIF11	SHF	TMEM107	HPS1
79	SMARCE1	PCDHA1	UTP15	CCM2L	ADAMTS13	VSNL1			CEP55	HMGB2	EBPL	RPSA	MUC20-OT1	ERBB4	DGKB	GNG4	GULP1	ZBTB18	MTHFD2	CDH2	HNRNPA2B1	RPS26	RC3H1	MT-CO2	RPLP0	AC004852.2	EPS8	SEL1L3	MLLT3	CDC25C	NCAM1	RAD21	FBXO8	DTX3L	SCN2B
80	ZNF761	CTNNB1	GMNN	PPP1R14C	SPEF2	DNM1			RTKN2	CEP135	FOXS1	YBX1	GSE1	DYNLT1	ZFAS1	EFNA5	LUZP2	MAP7	SH3BGRL	NHLH2	AC091057.6	YBX1	ATRX	LDLRAP1	RPL21	WRN	CNTN1	C4orf19	CASK	HMMR	BTBD3	LBR	EBF3	MCM6	CPEB2
81	CCDC9	SPTB	TARS	COTL1	SIM2	CDYL2			CENPM	NCAPG	RPL36	RPL41	MBD5	PRDX5	RND3	ZEB1	SEMA6D	GPRIN3	RPL23	CFL1	KIF15	CCNI	AP1G1	EPB41	TPT1	CHD6	DIP2B	RELL1	PELI2	RANBP17	PPM1H	RAD51AP1	CDK5R1	ENTPD7	ENO2
82	PARD3	AFAP1L2	GXYLT1	DOK5	PSD2	RASGRF1			DIAPH3	CCDC14	RPS23	SLC25A6	TTC3	TUBB	CENPK	SH3GL2	SYNJ2	SNAP25	RPL7	VBP1	KIF14	PTMA	ROBO1	CDH18	COL4A1	AP000459.2	NAV3	KCTD8	CNR1	NEURL1B	PPP3CA	SHCBP1	ITPKB	NHP2	SLC17A7
83	ZNF486	TRIM2	PBK	LRWD1	C1QL1	GCNT1			MND1	FAM111B	RPL37	PFDN5	NFASC	SEPT3	ANTXR2	CDK6	PCDH15	DAB2IP	RPL18A	SH3GL2	CDC25C	RPS3	ELAVL3	CA11	COL4A2	ULK4	TMTC2	GABRA4	ST18	SIMC1	GABBR1	KPNA2	TMEM82	GINS2	MAST3
84	MED4	PCDH1	NPM1	AMIGO2	CCND1	ARHGAP26			PCLAF	NKTR	METRN	RPL31	SEMA6A	MAP2	EDA	LRFN5	NCAM2	CDH22	NEUROD4	PPP1R14B	ATAD5	RPS20	LINC00599	JARID2	RPS29	CHD7	ANKS1B	GABRB1	TOX3	MXD3	CKB	DBF4	SLC25A20	ATPAF2	ZSWIM4
85	CENPH	CSNK1G2	ARHGEF39	WDR4	ACACB	PACSIN1			CENPU	NASP	SOX9	RPL23	PKD1	SCRT1	AKAP13	KCNQ3	BRINP3	DIRAS2	RFTN2	SH3BGRL3	PIMREG	ACTG1	THSD7A	MT-ATP6	KIF26A	MEGF6	TMEM132B	AC107398.3	CADPS	GMNN	MBNL2	BUB1	KPTN	RPL24	ACSL6
86	CSTF2	RAP1A	DEPDC1	GNA14	CHRNE	FBXW7			H2AFZ	CEP78	RPS4X	COMMD6	FRMD4A	PCSK1N	SOX5	NKAIN1		UNC80	VIM	KLHL35	HIST1H2BH	ATP5F1E	PLCG2	MALAT1	CRIP2	SDC2	ATP8A2	ARHGAP24	CARMIL1	MSH5	LY6H	HIRIP3	CBFA2T2	RRS1	CEND1
87	NSMCE2	PCDHGA10	WDR36	KIAA0930	RPS6KA5	DKK3			MYBL2	WDR90	RPS10	ACTG1	KIDINS220	ANK3	PPP1R17			ZIC4	SOX2	ENAH	CCNA2	PPP1R14B	LINC00461	GABRA4	CRIP1	VSTM4	MTUS2	GRID2	DNER	KIFC1	KCNJ3	CENPN	DDAH2	EEF1A1	TMEM108
88	GTF3C6	ACSS1	GEN1	KIAA1644	CCDC34	ABCG4			FBXO5	SLC20A1	RACK1	RPL35	SCARB2	CCDC112	ZEB2			CDH7	RPL10	TBCB	CDCA3	RPL27	TRIM33	PHYHIP	IGHG4	HIF3A	FRY	NPNT	ELAVL2	PRIM2	FABP3	HIST1H4I	IGSF8	OSCP1	CALB2
89	SREK1	RAB30	DDOST	MUC19	LCNL1	CKMT2			CKS2	CASP8AP2	UQCRH	RPL36A	MAPK10	DPYSL3				ST8SIA5	HNRNPA1	RBP1	NUCKS1	COX7A2	TMEM181	FRY	SERF2	SHROOM2	PCDH9	FSTL5	CCSER2	TTK	LUZP2	SAE1	RTN1	RPL35	SNCB
90	WRAP53	LMTK2	IARS2	ZNRF1	PARK2	GRIN1			AURKA	E2F8	CDK2AP1	TUBB2B	CLK1	GLRX				PDE3A	RPL36	UBE2I	TUBB6	RPL23	AC005670.3	KCNK12	RPL4	ST6GAL1	PELI2	TLL1	GPM6A	MMS22L	DCX	CCDC34	CCBL1	FASTKD3	EPS8
91	TRNAU1AP	CASKIN1	BLM	MCTP1	ZNF480	SYNPR			NMU	SRSF10	ATRAID	TMSB10	HNRNPH1	SSTR2				CADPS2	HIGD2A	DCX	HJURP	STMN2	PURB	SRRM3	RPLP1	PRKN	LINC02284	ZDHHC11	BRINP1	PTPRK	PMM1	SMC1A	ZSWIM5	SFRP1	PDK2
92	ZNF737	ADAM22	RRM2	UBE2O	SFRP5	NPNT			HIST1H2AJ	UHRF1	TPT1	ATP5MG	TNRC6A	DPYSL2				PRR16	RPS15	PRDX5	CEP55	ATP5PO	2022-03-01	DGKG	RPS17	LINC02055	SLC8A3	AC022424.1	ERC2	UTRN	NAP1L3	H3F3B	LSP1	RPL31	RAB5A
93	BUB3	EHD2	MTFR2	TAC1	SPAG16	MPP7			ARHGAP11A	ARHGEF10	GLUL	RPL4	AUTS2	SNN				HPCAL1	RPL28	BEX4	CENPA	BTF3	ADGRV1	ST3GAL5	METRN	PRKD1	TMEM63C	ADAMTS16	PAM	Z94721.1	KCND2	NUF2	ENC1	GTF2F2	EPHX4
94	HMG20B	PIP5K1C	NEK2	PPP1R1C	TCTN1	HTR5A			HIST1H2AL	CLN6	EXOC3L1	ZFAS1	RNF165	KIF5C				SVEP1	RPL4	CD81	KIF2C	PFDN5	CNTN2	TNR	RPS2	TNFRSF25	NRXN3	SEMA5A	MAP6	AC004852.2	ATP1B2	TPM4	BMS1	TBATA	ACAP3
95	ZNF284	CAMK2B	KIF2C	FBN2	DDX31	ART3			TYMS	WDR62	RPL17	EEF1B2	MCF2L	TMEM169				BEND6	SDC2	ATP6V1G1	BUB1	TUBB3	PKD1	MYO10	SNHG19	TENM3	TTC7B	MYO10	GRIK2	ANLN	PRKCB	NCAPD3	CASP6	RPL6	ULK2
96	MAML1	PCDHGA12	MAP3K15	NDST4	IQCK	TMEM132E			HIST1H3F	SFI1	HSD11B2	TMSB4X	XIST	SEZ6L2					RPL9	RCN2	BUB1B	ELOB	SRSF11	UNC80	RPS15A	BCL2	PWRN1	CDH18	TMTC2	AUTS2	ZMAT4	KIF18A	NHLH2	MCM3	APH1B
97	PCNA	PCDHGA6	CTBS	RAB15	FBXL13	GPR83			CKAP2	DSN1	RPL22	STMN2	MT-CO1	ST18					HEY1	GABARAP	ANP32E	RPL31	KIF21A	GOLGA8B	RPL13	PLCXD3	SNHG14	CDH12	AFF3	DBF4	GNG2	CENPP	MAP1LC3B	RPS13	FASTK
98	RNPC3	ATP1A1	DPH2	RASSF4	LCAT	MOCOS			HMGB1	FANCB	RPL18	GAPDH	KMT2E	GABBR2					RPS6	RAB2A	RAD51AP1	UQCRB	WSB1	KCNK1	RPL26	MSI2	GOLGA8B	KCNN2	CHD7	LHFPL3	LBH	KIF20A	LCMT1	POLR1A	CAMK2B
99	SNRPD1	LSAMP	C2orf44	TTC9	DZANK1	LINGO3			FAM83D	BARD1	CRIP2	EIF3H	SUN1	ATP6V0B					RPS16	CADM3	FBXO5	COX4I1	SEC31A	DOC2A	RPL23	MEIS2	CFAP161	PRR16	NELL2	EZH2	CERS4	MNS1	CLIP3	KIF13B	TSPAN7
100	MTAP	IQSEC3	FAM60A	EFNB2	MYO15B	STIM1			TK1	ADGRV1	RSL1D1	UQCRH	ZNF91	EEF1A2					CRYAB	GNG2	H2AFV	EEF1B2	KAT6A	ATP1B2	RPL19	KCNMA1	SV2B	ACSL6	ST6GAL1	XRCC2	C1QTNF4	CENPK	GPRASP2	RPL34	FAM118B
101	ZNF141	PCDH9	ITPRIPL1	ENOX1	MAST4	MICAL2			UBE2S	FOXM1	TMEM98	ELOB	ILF3	ATP6V1G1					EIF3D	RBFOX2	E2F1	RPS4Y1	UBR3	GRAMD1B	KRT19	ANKRD6	PRKCB	SPOCK1	EYA2	NCAPG2	PPP1R14C	HIST1H2AE	HSPA8	RPL12	ST8SIA3
102	SF3B2	IQSEC1	DAP3	PCDH15	CABP1	INADL			KPNA2	DNA2	RPS13	COX4I1	FUS	KIF3C					RPL29	LURAP1L	TUBB	FABP7	MAP4	MT-CYB	RPL27	NCAM1	HS3ST4	KLHL3	NCAM1	AC246817.2	TAGLN3	HMGN1	SNAPC5	RPS6	MPG
103	SYNCRIP	PHYHIP	KIAA1524	GPX2	MIRLET7A2	FGF12			CENPN	CENPJ	SPNS2	HNRNPA1	PXDN	RAB3A					PLIN3	PBX3	AURKA	TP53INP2	GOLGA8B	HECTD4	COL1A1	DYNC2H1	AC007614.1	NRG2	AC105450.1	AF233439.1	TUBB2B	TUBA1C	MTUS1	RPL4	RAPGEF2
104	MRPL32	KIAA0513	AMMECR1	GALNTL6	ZDHHC1	INPP5J			NUCKS1	CIT	NDUFB5	UQCRB	TUT4	UBC					ZFAS1	DYNC1LI2	DEPDC1	RPSA	GRIA4	NETO2	SNHG25	HYDIN	CA10	ARHGAP26	GRIP1	CDCA2	EPHB1	KIF2C	CHD6	DOPEY1	KCNK3
105	VPS37B	BSN	HERC5	FARP1	ZNF688	STX1B			KIF18B	BUB1B	GCSH	SUMO2	PHF14	DBN1					MYCL	COPA	NCAPG2	COMMD6	EIF5B	COL27A1	RPL38	F11-AS1	RBFOX3	PPARGC1B	EBF3	ESCO2	ADCY1	CENPM	APLP1	PRPF40B	HABP4
106	UBA2	ACSL6	ATAD2	ESRRG	FBXW8	SFXN3			KIF18A	WEE1	RPL13	C12orf57	LINC00599	SERINC1					HSD11B2	ACTB	PHGDH	NDUFA4	ZNF138	LRRC3B	H3F3B	DUXAP8	EPB41L3	SLC36A1	SOX5	PBK	NOS1AP	HJURP	2022-09-04	PPP2R5A	KLHL5
107	NFATC4	LIN7B	CPSF3	SHISA2	CPNE2	OPRM1			APOLD1	POLR2J3.1	CCND1	RPL17	N4BP2L2	MYT1					CDC42EP4	PEBP1	PLK1	H3F3A	TRA2B	PEAK1	ACTG1	AL392023.2	LDLRAD4	FAT2	TSHZ2	TEX15	CSMD2	HMGN5	BRD2	SERTAD4	NKIRAS1
108	RBM23	BAALC	RBM15	C3orf36	DNAH10	AGAP2			NCAPD2	AHI1	ANXA5	RPLP0	PPFIA2	MARCKSL1					PDLIM3	PARP1	PRR11	RPLP0	STUB1	DKK3	RPL17	ITGA6	ZNF521	GABRB2	FGF13	MYBL1	SLC45A1	CDKN2C	PIN4	MSRB2	FRRS1L
109	POLR3C	AHCYL2	MTHFD1	ATP7B	TMEM107	EEF1A2			TUBB4B	MASTL	RPL28	EEF2	MT-ATP6	LRRN3					HSP90AB1	ATP6V0D1	BRCA1	STMN1	LRPPRC	DMD	RPS15	FLRT2	DOK6	GABRA6	IGF1R	RAD54B	NRG2	CNTRL	RPS7	ERMN	SCO2
110	POGLUT1	ATP1B2	NDC80	MPPED2	UCN	TENM1			SKA3	IQGAP3	RPL24	PPP1R14B	ONECUT2	NREP					DIO2	SRP14	KNSTRN	COX7C	ARL16	TRMT9B	EEF2	AC002454.1	PLCB4	FAM153CP	RIN2	STK3	SMARCA1	ECT2	PDE1C	MYBL2	SMIM19
111	ZNF184	KCNIP4	USP39	ST8SIA4	EFCAB6	PIP5K1B			PIF1	NCAPG2	RPS5	ATP5PO	HERC2	YWHAH					RPL26	MIAT	H1FX	RPL4	GNAI1	EEF1A2	RPL36	PDLIM3	DSCAM	GFOD1	BACH2	FBXO43	SLC25A4	G2E3	CMC1	APEX2	DGAT1
112	TOX4	EPB41L1	PRDX4	PDRG1	CLEC4F	BDNF			SMC2	NCAPD3	FAM162A	GNAS	SNRNP70	FAM89B					HSPE1	IMPDH1	GAS2L3	RPL35	MYO16	PKD1	RPS28	AL590550.1	LARGE1	JARID2	FRMD5	TBC1D31	ZCCHC17	CKAP5	CACNA2D1	MGARP	RPH3A
113	PNKP	NTM	GTPBP8	KCNIP4	SLC6A11	GABARAPL1			HIST1H4C	NUF2	IFI6	COX7A2	PHF20L1	EPS8L1					SULT1C4	HLA-A	RACGAP1	MYL6	PRKCB	RAPGEF5	RPL18A	PTPRS	TAFA5	GRM4	STMN2	ATAD2	PCSK1N	ASF1B	GGT7	ACP6	STX1B
114	PABPN1	USP46	CCNB1	GALNT2	PAN2	IGSF9B			OIP5	E2F3	RPL15	HINT1	BOD1L1	ADGRG1					PIRT	RHOB	DDX39A	MIF	ZNF207	CELF4	UBA52	EYA1	FRMPD4	RCAN2	KIF21B	CNTLN	CNTN1	TTK	COG7	SLC16A1	MTMR1
115	HDAC2	NCDN	POLR1E	CACNB1	MYH7B	SYP			CIP2A	ZWINT	GRIN2A	EIF3E	SRRM2	ATL1					SEMA7A	EBF1	GINS2	HINT1	DPF3	MYO5A	RPS16	PDGFC	IL1RAPL1	KHDRBS2	CECR2	KIF24	TMOD1	PPIA	MTF2	CCBL2	DIRAS2
116	HNRNPC	SCAMP1	POLE2	NEFM	LPXN	AGT			RAD51AP1	HNRNPA2B1	DAD1	NDUFA4	MT-ND1	RBFOX2					CIB1	SVBP	CENPN	EIF1	NOVA1	PDE4DIP	RPS19	LPP	NHSL2	RIMS1	BASP1	MELK	FAT2	SMC6	ABL1	SLC2A1	SYN1
117	C14orf166	GNAT3	CHRDL1	SPRY3	CAMKK1	CHRM2			NCAPG	POLD3	RPL18A	TOMM7	ANKRD36B	ANKS1B					CDK6	CARHSP1	EMC9	C4orf48	AP1S2	MT-ND5	RPL18	SPATA16	TENM1	PKIB	CYYR1	CENPP	SPRYD3	OXCT1	NOVA2	MANEAL	SCAP
118	PPIL4	ATP1A3	CDC20	EVI5L	GLI1	SMPD1			ORC6	ANLN	RPS3	MLLT11	PTPRD	SVBP					EEF1D	DTD1	CDCA4	UQCRH	CECR2	SOGA1	RPL13A	RERE	PDE4D	ARFGEF3	EBF1	FANCC	SYT7	DNAJC9	DDX31	ID3	CAMKK1
119	WTAP	BRINP1	EIF3I	RELL1	FAM227B	ADORA1			HMGN2	ILF3	CD81	ATP5MC2	RGS12	UBE2E3					RPL15	ATAT1	BARD1	TOMM7	RBM4	CHL1	RPS11	CLMP	TMOD1	GRM1	SLC24A3	ZNF367	ARMC8	ANP32B	RAB3A	ALKBH2	PTGES2
120	SKIV2L2	AP3S2	SHCBP1	DLX5	TMPRSS5	JPH1			POC1A	TMPO	TIMM13	COX6B1	PCSK7	SPON2					SCX	GABARAPL2	ARL6IP1	GNG3	DHX36	MT-CO1	RPS9	LINC01344	SPHKAP	SYNE1	SETBP1	SMC2	GABBR2	NUCKS1	NXPE3	CD27	MGAT5
121	PUS7	PTPRD	HMGB2	ZNF804B	KIAA1407	HERC3			FANCI	CDK1	LRPAP1	C4orf48	OGA	DCTN2					RHOB	SLC38A1	HELLS	TUBB2B	ANKRD11	ALS2	RPL28	LINC01923	MDGA1	AL589693.1	TOX	MCM10	TRIM62	PSRC1	DCAF12	LRRK1	CYB5R1
122	SNRPD2	CNTN1	BRIX1	B3GALT2	LAMB4	PRR16			ANLN	TNFRSF13C	SPARC	ATP5MD	UBR5	SHF					NAP1L1	LAMTOR5	LMNB2	COX6A1	DHX15	LGI1	RPS5	ALDH1A3	MCTP1	PDE10A	PTPRS	MYO3A	SERINC1	FZR1	TTC3	IGDCC3	TNFAIP6
123	POLR3A	SYNJ1	TTK	BCL2	RNU6-1219P	BZRAP1			HIST1H2AI	DGCR8	RPL11	NDUFS5	SMG1	SGTB					RPS25	ATP1A3	RAD21	ATP5PF	KANSL1	KLF9	AL118508.1	MKRN3	CEMIP	ICA1	MSI2	MASTL	NFIB	NCAPD2	MYEOV2	MTFP1	KLF8
124	CDK2AP1	MPP2	RFC4	IGDCC3	RXRA	SLC36A1			KNSTRN	CNTLN	MRPL11	SSR4	USP9Y	DYNC1I2					CSNK1E	CALM1	RANBP1	IGBP1	NCOR1	ACSL6	RPS21	SETBP1	PCLO	ETV1	SYN3	ZEB1	OPCML	CDC25C	ZFYVE19	PSD	CORO2A
125	MRPL15	TMEM163	CCDC15	LPHN2	TMEM67	C5orf46			C21orf58	ZNF331	RPL21	RPS17	RBM33	CELF4					RHOBTB3	KRAS	HMGB3	DYNLT1	ACIN1	TIAM1	COL6A2	ETV6	ASTN2	RAPGEF5	FBXL7	PARD3	FAM126B	RRM1	PISD	GFER	FBXO42
126	EXOSC1	ALAD	DIAPH3	FRMD5	CECR5-AS1	2022-09-04			HIST1H1C	SRSF11	HIGD2A	GNG3	TRIO	DUSP8					MLEC	BCL7A	LGALS1	SRP14	KIDINS220	IL16	LGALS1	PDE5A	CELF4	JAZF1	RERE	BICC1	ATP2B1	STMN1	FAM96B	BID	TMEM51
127	NUP43	PCDHGA2	ZNRD1	ZIC5	C12orf65	PPP1R1A			ASF1B	AMH	SDC2	TXN	WDFY3	ACTB					PTPRK	SUMO1	LMNB1	CHCHD2	MAPK10	SRGAP2	DDX17	ROR2	ATP2B2	CREB5	ESRRG	CDK1	SEPP1	ANLN	CEMIP	PARD3	KAZN
128	POLR3F	STX1B	MCM2	EFNA2	DHRS12	ARPP21			DEK	PHIP	RPL34	PPA1	SYNE2	PPP2R5B					RPL22L1	PODXL2	MTAP	PARK7	MED17	FTX	RPL3	ROR1	KCNN2	CAMK2B	NCAM2	RTKN2	ATP6V1E1	NDC80	GADD45A	DNAJC2	GABRB1
129	SAE1	ANK1	TMEM177	ATOH8	WDR31	RAPGEF4			TUBB6	TACC3	RPSA	TMEM258	MT-CO3	CD24					ST13	MAP1LC3A	CIP2A	MARCKSL1	ROBO2	MON2	TMSB4X	GOLGA6L7	IGF2BP2	VWC2	DCX	DNA2	RAB11A	INSM1	LIMK2	EXOSC5	TGFBR3
130	HSF2	MCF2L	MORC4	LZTS1	HOXA3	CPEB3			SAPCD2	HJURP	TRMT112	COX6A1	MT-ND4	GPC2					EMP3	NEUROD6	NASP	EDF1	CLK1	CDH22	RPS4X	BBS9	ERC1	COBL	NCALD	KIF20B	JPH4	NUDCD2	SEMA4G	DBI	KSR2
131	POLR3D	DCUN1D3	CRY1	PMAIP1	C15orf39	DIRAS2			HIST1H2AM	ZNF107	C1QL1	MYL6	GAK	ELAVL3					URI1	KDM5B	SRSF7	TTC9B	ZFAND5	FAM153CP	RPL36A	TMEM179	ZSWIM5	GALNT17	SILC1	KIF11	ALDOA	SAPCD2	LHX1	NT5C3B	FBXO27
132	FKBP9	SYNGAP1	TAF4B	TMEM257	VWCE	ALS2			DTYMK	ARHGAP11A	B2M	PPDPF	PGAP1	SCG5					AASS	NOVA2	FANCA	SUMO2	CAMK2N2	SRRM4	RPL39	UFL1-AS1	RORA	CALN1	CALD1	CEP55	SEC62	TROAP	AMN1	ATIC	ARRB1
133	MRPL11	TTC9	WDR3	RTN4RL1	CCDC88C	FABP3			PKMYT1	SPC24	ALDH1A3	H3F3A	PWAR6	ENO2					ZEB2	FEZ1	CRNDE	GAS5	ACAP3	LONRF2	BGN	SMARCC1	KCNIP4	HIP1	GALNT18	HELLS	JARID2	CCNF	PPP1R14C	LYPLAL1	IFITM10
134	MRPL49	SH3BGRL2	WDHD1	STRIP1	MORN1	RIMS1			HIST1H2AG	NEMP1	RPL36AL	COX7A2L	MT-CO2	TSPAN7					HSPD1	CNN3	FEN1	SLC25A6	WNK1	PLXNA2	RPL10	NDUFA10	LSAMP	PCLO	NLN	ARHGAP19	RAB3C	CEP55	OSBPL9	ITGB8	ILVBL
135	ZC3H18	FAM63B	ALG6	2022-09-06	IQCD	ARNTL			KIF22	CDK5RAP2	RPL38	TMA7	SPG7	NEUROD2					TSPO	DYNLRB1	TRIM59	COX6B1	SBNO1	LINC00632	MT-ND1	AF117829.1	MAPT	ADAM22	EPCAM-DT	MKI67	MARCKS	GMNN	H2AFY2	RPS20	DLC1
136	GPS2	CADM2	ATF5	APC	CAPN7	SYT3			LMNB2	CDCA5	AC004540.2	EIF1	ZRANB2	KLC1					RPS13	SNN	NCAPG	EIF3H	NASP	ABLIM1	MT-CO2	SH3BGRL	LRRC4C	AC003991.1	KLF7	TCERG1L	ST18	DUT	SH3BGRL3	ASNSD1	CDYL2
137	TEAD4	CLU	MASTL	DYNC1LI1	GRK6	FLT3			SHCBP1	CEP192	MRPL40	OST4	JMJD1C	APC					RPL12	NDUFS5	IGF2BP3	C12orf57	RBM39	ACAP3	MT-ATP6	TRPS1	MMP24	DYNC1I1	MAP4K4	TEAD1	NPDC1	H2AFY	WDR6	IMPDH2	FUT11
138	TLK2	CLEC16A	PYCR1	FSTL4	PNMT	KCNQ3			ESPL1	ZNF519	CDC42EP4	TBCA	DMTF1	SPINT2					RPL11	DUSP26	BUB3	PRPH	TRIO	TMEFF2	MT-CO3	MIPOL1	TSPOAP1	CADPS2	DCT	PLEKHA7	PRMT2	LSM8	MVD	NACA	VCL
139	POLR2H	CNTNAP1	AHCY	TMPRSS6	PDCD4	SYN1			MIS18BP1	NEAT1	PTGDS	PRDX5	RBM6	SPOCK1					RIOX2	SUMO2	WDR34	ATP5MG	SSBP2	AC107398.3	MT-ND3	GRIA3	LINC00578	CHRM2	GNAQ	KIF18A	SNAP91	USP1	RPGR	USP51	CACNA2D3
140	RAD9A	SLC43A2	HMGXB4	SEMA4C	DPP4	NHSL2			SKA1	PRC1	MID1IP1	BRK1	CACNA1A	ATCAY					RPS5	CCDC88A	WEE1	MT-ND1	AFDN	STXBP1	MT-ND4	PRPSAP1	SGSM1	CNTNAP2	PRICKLE2	GLYATL2	MAPK10	MDM1	RPS9	PARK7	GALNT15
141	HAUS4	CSNK1G3	YRDC	KIF3C	TEKT1	KCNK1			ATAD2	AC091057.6	RPS20	NOP53	ROBO2	XKR4					VSTM4	YWHAZ	GMNN	NME2	FNBP1	MTCL1	LTBP4	TRPM3	GALNTL6	DLGAP2	TMEFF1	FAM111B	ATXN7L3B	FAM83D	CCT8	NMNAT1	FAT3
142	POLD3	GUCY1A2	ANO6	GDPD5	TTC21A	NEU1			KIF20B	MCM4	ATP5MC1	PTMA	MEG3	ACTG1					SNHG19	PSMD8	ALMS1	EEF2	DDX1	GOLGA7B	LCNL1	RASGEF1B	RIMS1	PRAG1	KIF1B	INCENP	IDH1	CDK5RAP2	MAP1LC3A	PPAT	EEPD1
143	MRE11A	FAM131B	DKC1	GFRA2	ZNF25	SYT12			RAD21	WDR76	SFRP5	ATP5MPL	PRRC2C	CFL1					LINC00463	MAB21L1	RAN	MGST3	SPAG9	SLC16A7	GAS5	DLG2	CPEB2-DT	LINC00599	PAK3	POLA2	TTC3	TIPIN	TRAK1	SIVA1	KLHL18
144	HMGN1	CAMK2G	CABS1	FAM13C	RNU6-705P	PKNOX2			CCNF	MXD3	NDUFA4	STMN1	LUC7L	UBE2QL1					RPLP1	PTMA	LDHB	EIF3G	SEMA6D	TSPAN7	FLT4	CCSER2	IL16	XKR6	ADGRD2	UBASH3B	YWHAG	NUP37	ANAPC10	SSR3	LARS2
145	SDE2	GNB1	SEH1L	CDH24	AGBL4	USP2			CDC45	SFPQ	RPL29	SERF2	SON	CADM3					CALR	SARS	MZT2B	PPA1	DMTF1	LRP1B	RASD1	AF165147.1	GLCE	TRMT9B	NREP-AS1	CCDC15	CIC	EXOSC8	KDM7A	G3BP1	GABRB2
146	C7orf55-LUC7L2	NRXN3	FBXO43	AMOTL2	EPHA10	PITPNM3			DBF4	GIGYF1	ANGPTL2	MZT2B	POU2F2	SNCB					AC004540.2	HOXA7	NSD2	C9orf16	APC	RYR2	RHOB	AKAP13	SHANK2	PHYHIP	NYAP2	CHEK1	ATP6V0B	LIMS1	BCL2L1	GLMN	GRIN2C
147	BID	SCAMP5	NUP205	MOB3B	EFHC1	MPP3			CCDC18	PKD1	THYN1	COX6C	PRRC2B	DCTN3					ARC	MAML3	CENPH	S100B	FLNA	CADPS2	RPL30	HIVEP3	MEG3	PTK2B	BMPR2	NCAPD3	SNX10	RNASEH2C	RMND1	SGMS1	GALNT16
148	ZNF616	SGIP1	SLC39A1	NAB1	NCKAP5L	TRABD2A			ARL6IP1	SMC2	PDGFA	GAP43	HARS	CNR1					RPL24	FYN	USP1	TMA7	ZNF521	NEB	CD63	C2CD6	NRG1	FGFR1	GRIA2	RAD51AP1	RUSC1	HNRNPA3	NPC2	RPA3	BTBD7
149	GAR1	EPHX1	SSR4	KIDINS220	RALGAPA2	CAMSAP3			CENPK	ARHGAP11B	SBSPON	RPS4Y1	DDX5	EFNA3					RPS29	TMSB15A	ATAD2	NDUFS5	NEAT1	CNTN1	TUBA1A	RHOJ	IQGAP2	C8orf86	ASTN2	NCAPD2	SERPING1	LMNB1	UCHL1	HNRNPF	THEM6
150	ANP32E	ANXA3	BIRC5	TP53BP1	CTPS2	CA4			HIST1H1D	MYBL1	OST4	EIF3K	POU2F1	LURAP1L					LDHB	PJA2	KMT5A	GAP43	CNOT2	DENND11	GAPDH	MAML2	SAMD12	POLB	AC077690.1	AC092821.3	SYT4	UBE2T	FAM107B	PGLS	FAIM2
151	ZNF526	FARP1	XPO5	PPP1R18	PCDHB9	ACHE			LMNB1	PAXIP1	MRPS26	MARCKSL1	USP46	GDI1					LRATD1	ROGDI	KIF22	PRR5	LRRC4B	FAM214A	FTH1	STK3	HEG1	CHRNA6	AL445623.2	APOLD1	PAK7	HMGB3	MECP2	BCL2L13	FBXL17
152	GADD45GIP1	SYP	HJURP	SH3KBP1	KCNMA1	DIP2B			POLQ	IPO9	FAU	CHCHD2	HNRNPA2B1	INSM1					CCNB1IP1	UBE2E3	LSM5	RPL36AL	ANK2	CAMK2B	RPL6	EXOC2	NCAM2	SNTG1	RYR3	DDX11	ACTL6B	RNF26	TALDO1	RPA1	PSD2
153	ZNF100	NOS1AP	KNTC1	RGS8	DNAH2	SLC26A8			PSRC1	MALAT1	AC008780.2	FAM96B	DNAJB1	SOX11					RNF7	DUSP1	SUPT16H	SNHG6	CACNA2D1	KCNIP2	UBB	LINC01748	CHL1	C8orf34	PAUPAR	ANO6	EMC1	TYMS	SUMO1	TCF19	AFAP1L2
154	RPA2	GNAQ	ALKBH2	ZNF35	ZNF274	SYN2			TUBB	MNS1	SPHK1	UQCR11	BRSK2	CELF3					FOS	IP6K2	MNS1	MT-ND2	CCDC136	FBXW7	MT2A	PDZRN4	ELMO1	JPH1	RNF24	RACGAP1	IL16	ZEB2	CALR	C1QBP	KCNA1
155	SF1	ALDH1L1	MBOAT1	LRRTM4	ST8SIA1	JAZF1			BRCA2	CENPE	C4orf3	PRDX2	LMBR1L	MAGED2					DNAJB1	RNASEK	ACTB	OCIAD2	TEAD1	GFOD1	AMER2	SLC8B1	RUNX1T1	GDAP1	TSHR	ESPL1	GRM1	RTKN2	CHCHD7	PRCP	TRMU
156	PPIH	PRKCA	CENPA	KLHL36	HGNC:9982	FSTL5			TMPO	SRRM2	NHP2	NDUFB4	FNBP4	GNAS					RPS23	CEBPG	NCAPD3	CALM1	PRPF40A	AC027031.2	CAMKV	RPH3A	NEURL1	ZFPM2	BAZ2B	NEMP1	MTSS1	CYP39A1	FAIM	NSFL1C	CAMK4
157	MRPL45	GABBR1	HEATR1	ST8SIA2	C14orf178	LRP1B			CKAP5	PCM1	ATP5F1D	SNRPD2	DIP2A	MARCH1					HLA-E	TSPAN4	PHF19	ATP5MPL	LUC7L3	LUC7L3	AEBP1	AC138649.1	AC114689.3	OXR1	AC068931.1	E2F7	DUSP26	STK17B	SCRN1	CDC26	BTBD3
158	PRPF31	RGS17	KIAA0101	HECW1	GRID1	TMC7			CENPH	FBXO5	IGHE	EDF1	ZMYM2	GPM6A					RFXANK	SCRT2	HNRNPAB	ATP5MC2	CACNA1A	MAPRE2	ITIH5	PBX1	SLC4A10	SAMD12	KCND2	TMPO	ARL6IP5	HNRNPU	RPS6	CXXC1	SEZ6
159	IFT74	CAMK4	CENPQ	ITPR3	TMEM116	PORCN			HIST1H3C	CCNE2	SNRPB	EIF3L	LENG8	NACAD					RSL1D1	UBC	SAC3D1	ATP5MD	ABI2	KCTD2	FAM210B	PLEKHG5	KCNIP3	KCNQ3	SCARB2	GAS2L3	RAB4A	SMCHD1	TXNDC17	PIGH	GMPPA
160	GTF2F2	GRIA4	AURKA	OLIG3	PLD2	CAMK2B			HMGB3	SPC25	RPS11	CIRBP	AAK1	MIAT					TKT	UBXN1	LSM4	PPDPF	BTG2	GABRB1	MYO7A	CRYBG3	SGIP1	FAM135B	GALNTL6	PARPBP	MEIS3	GJC1	RSRP1	NDUFA12	DPP7
161	MCM4	SLC9A7	POLD2	NOL4L	NFAM1	ABHD2			GAS2L3	PAXBP1	HLA-E	SRP14	NPEPPS	SARAF					TLE2	RAB14	CKAP5	HNRNPA1	BCL7A	ANXA11	NID1	RAD51B	ABLIM1	SLC1A1	DPY19L3	HELLPAR	LRRTM3	DCTPP1	BASP1	EIF2S1	CERCAM
162	POLR1D	RETSAT	RBBP8	CDH7	PACRG	PCLO			CLSPN	MT-ND6	NRIP2	TUBB	MYEF2	KIDINS220					C12orf57	ANK3	FUS	CST3	PCNX4	FAT3	C1orf56	IGSF11	SVEP1	KDM4C	ASIC1	FOXN4	AAR2	BLM	DPYSL3	DESI2	LRSAM1
163	KDM1A	TAOK2	TMEM64	C4orf19	C17orf85	SGSM1			PCNA	CENPO	UQCRB	OAZ1	POGZ	DYNLRB1					SNHG32	FNBP1L	RANGAP1	SSR4	AC104964.3	SLC17A7	MARCKSL1	PDIA5	EPB41L4A	TTC39B	PRICKLE1	CIT	MOCS2	PPWD1	SARS	TPT1	RAPGEF4
164	ZNF735	FMNL2	CDCA5	FAM69B	ZNF226	GIT2			STIL	CCNL2	UFC1	NDUFB8	ZKSCAN1	CDK5R1					RPL32	COMMD3	RPA3	PRDX5	ELP4	ITM2B	RPL23A	LINC01137	FNBP1	LINGO2	RALGAPA2	KNTC1	SYNPR	RAP1A	MFSD6	RPS29	ANO3
165	DAP	SNAP91	ATIC	RGMB	ADSSL1	KCNN2			SAE1	ANKRD36C	SOX2	ALKBH7	CSNK1G3	CD200					ARHGEF7	FAM89B	FABP5	TCEAL2	HCG18	DLGAP1	H1F0	GMDS-DT	GPHN	APBA1	PTPRN2	POLE	ROCK2	HNRNPUL1	NHLH1	ZFP36L1	NHSL2
166	MRPL55	PRKCH	ESPL1	PCDH7	RSPH1	TUBB4A			MYBL1	RAI1	PHB	PRDX1	TRNAU1AP	TMTC2					NSA2	MAPK8	HIRIP3	GNAS	ZC2HC1A	TNK2	EIF1	CNTLN	SORBS1	GCNT1	DTNA	SKA3	NELL2	GPSM2	PARD6G	LONP1	RAB9B
167	MAX	TMEM9B	ZYG11A	RASAL2	SLC13A5	TTC39B			ANP32E	XPO1	CALR	UBL5	ULK1	PPP1R14B					DLL3	CTNNBIP1	ZGRF1	RBIS	HELZ	SCRN1	B2M	CCDC144NL	NOL4L	PRUNE2	CTNNA2	CENPJ	SFXN3	SNRPB	MIDN	RPS3	PHEX
168	CFDP1	SNX27	OIP5	SLC1A4	FAAH	STK10			HIST1H4H	CPNE7	RPL27	COX5B	DOCK4	ELAVL2					NRIP2	PNRC1	G2E3	COX7A2L	SPTBN4	SLC8A2	MYRF	PCBP3	TRIM9	TMOD1	ZNF608	BRCA2	PIGC	CEP89	PELI2	RPL37A	TTLL7
169	LSM2	RPS6KA6	BRIP1	EPHA7	ZNF555	CA10			HIST2H2AC	MYO19	PPIB	NDUFA11	ECHDC2	KCNQ3					LAMA2	AFAP1	JADE1	COPS9	MED13	CREB5	AC116552.1	FARS2	SLC35F3	GABBR2	CTIF	RFC3	NDST4	EZH2	KIF3A	TEAD2	TEKT2
170	TEAD2	RAPGEF4	C5orf34	GRHL1	ANKDD1A	SCN2A			ARHGEF39	TERT	GSTP1	RPL36AL	GIGYF1	SRP14					HCG18	AP000894.2	HNRNPD	FIS1	MXI1	APBB1	TUBB	AC019068.1	SLC36A1	COL27A1	LYST	CKAP2	FAM214B	LMNB2	SEC62	LRRC14	EPHA5
171	RAVER1	FAM49A	POLE4	TMEM169	NEK11	IQSEC3			PLK4	RAD51D	RPL36A	NNAT	SHPRH	DISP3					HSPA5	SIAH1	SMC1A	MLLT11	ADAM23	SV2A	HMGN2	CCND1	CFAP299	PAPPA	HECW1	DIAPH3	ALDH1L2	SPDL1	FBXL18	TLE1	CCDC63
172	PUF60	MYO5A	KIF24	ZSWIM6	TRAFD1	MTUS2			IQGAP3	RBL1	DDOST	CUTA	MAP6	RCAN2					GAB1	BRK1	MMS22L	CIRBP	TNPO1	PPP3CA	STMN1	SORCS2	SSTR2	DAB2IP	SOX11	GPC6	GMIP	IDH2	ZHX3	PTMA	GCC1
173	RCC2	SNCA	RPL39L	RNU6-624P	KITLG	SLC7A8			DHFR	CDC25A	PABPC1	PTMS	EFS	YWHAG					WASF2	AK1	HIST1H1C	SELENOW	RBM5	CELF1	ZFP36L1	IMMP2L	DOCK4	TTLL11	LINC00461	MIS18BP1	FAM124A	PSIP1	ZBTB40	SLC1A2	TMEM176A
174	CSTF3	ANKS1B	TMEM194A	PROS1	PLCXD3	ASS1			MZT1	ZNF492	GADD45GIP1	ATP5MF	STK4	PARM1					RPL35A	DYNC1I2	CYCS	C1orf122	CMC2	NFASC	DBI	AC126121.3	ADAMTSL1	DNM1	ZC2HC1A	POLE2	COL12A1	SEPHS1	UBE2H	CARKD	PLXNA1
175	MRPL13	FMN2	PLS1	TSHZ1	PPM1N	DGCR5			NDE1	POLD1	ATP5ME	DYNLRB1	KLHL28	SNRPN					MGLL	DACH1	PSIP1	LGALS1	PCNX1	CLSTN3	PLCG2	TBC1D14	ZFPM2-AS1	OLFM1	NKAIN1	WDHD1	CTDSPL	RANGAP1	SPINT2	ARMCX3	AEN
176	MRPL53	NLGN2	BTG3	SH3BGRL2	SAYSD1	TTLL11			CHEK2	PRRC2B	CALCB	MT-ND1	DTX3	NOVA2					COL21A1	TMCO1	EZH2	EIF3E	MSRA	LHFPL6	TUBA1B	MRAP2	TMEM178A	NEBL	SOX4	DLGAP5	WDR81	BORA	ARRDC4	RPL7A	THRSP
177	RBM28	KBTBD11	SGOL2	EDIL3	DUSP22	ATP1B2			BLM	AC004951.1	DNAJC19	EIF3F	RERE	TBCB					PTCH1	SSR4	SNRPB	MT-ATP8	TPT1-AS1	GPM6A	SERPINF1	DNAH7	AKAP12	GPR158	PDZRN3	SYNE2	TBKBP1	PRR11	TRADD	PPID	TCERG1L
178	MRPL2	DNM1	TMEM185B	KLHL7	APH1B	EGR4			RRM1	SPEN	SNU13	PFDN4	NAIP	SH3BP5					ACAA2	NUTF2	ODC1	PTMS	AIG1	UNC13A	NOP53	GOLM1	DPF3	MPP7	CAMK4	RAD51B	DSCAM	CENPW	FBXL20	EIF2A	CALY
179	MAF1	CLCN4	ATP13A3	CTTNBP2NL	NUP153	KCNIP2			DDX39A	APOLD1	COMMD6	COX8A	GOLGA6L9	CDKN2D					MYCN	RAC1	MZT1	MYL6B	URI1	SYBU	SPARCL1	KIAA1211	ADAMTSL3	ARHGAP22	COL11A1	SMOC1	VLDLR	BANF1	PDLIM7	NDUFA13	JPH3
180	LUC7L3	AGAP2	HIST1H2AG	PELI2	IQCH	SEZ6			LDHA	SPAG5	RPL4	ATP5PF	TM2D1	AFAP1					CBX5	MTDH	PRKDC	ATP5MC3	DUSP8	SMIM13	HSP90AB1	FIRRE	PLCB1	TSPAN15	PDE1C	CEP128	SLC4A4	DYNLL1	L3MBTL4	LLPH	UNC13C
181	SCAF1	DLG2	LRR1	CNTN2	PCDHB13	OGDHL			AL031777.3	TIMELESS	SNHG19	COX7B	CLUAP1	TSPAN13					CCND1	ADGRG1	CKLF	DYNLRB1	PANK3	SEPTIN8	SPHK1	EHMT1	KCP	AC016821.1	TBC1D9	FLRT2	SNCA	UBALD2	SEMA6A	RPL28	SLC35G2
182	MRPL4	NEBL	WDR12	GALNT14	UNC13D	DUSP3			BRIP1	FANCC	PRDX6	DYNLT1	FLCN	THSD7A					EPB41L4A-AS1	DHRS7	CHEK1	EIF3F	IDH3B	GP1BB	CFH	XYLT1	ASTN1	CDH23	GNA14	VRK1	DIRAS2	CDKN2D	RASL11B	RPL22L1	PIGL
183	ZNF568	CPEB3	PDIA6	TSPAN13	HOXA2	NEIL1			AC026401.3	SREBF1	KRT10	C9orf16	NSD3	MEG3					FAP	PSMA6	C19orf48	MSRB2	DACH1	MEF2A	RPS10	AC016383.2	ADAMTS18	NRG3	ELAVL4	AC091057.6	LHFP	NASP	PARP6	TAF1D	PLEKHM1
184	PHRF1	CNKSR2	DDX18	XKR7	MDH1B	MAPKBP1			PARPBP	DDX39B	ATOH1	CFL1	RBFA	DTD1					CCS	TSPAN17	ALYREF	APC	PCM1	PRKACB	EGR1	PACRG	KCNK9	CPEB3	LDLRAD4	ARHGAP11B	ATP1A3	NEIL3	TRAFD1	RUVBL2	TMEM63C
185	POLR2E	LGI1	DIAPH2	LINC01105	HOXA9	GABBR2			E2F7	CDCA7	RNF7	PEBP1	GOLGA4	DISP2					PDLIM5	LBH	CBX5	UQCR11	DDX6	ADGRB2	CD81	MAN2A1	PRICKLE1	LGI1	CELF2	ARHGAP11A	STX1B	CENPL	DDIT3	SRSF7	TMEM117
186	ZNF43	SLC6A1	MTIF2	LDLRAD4	CD207	NPAS2			FANCD2	UHRF2	STOML2	ATP6V1F	NOVA1	GNG2					EEF1B2	SEPTIN3	PA2G4	CDK2AP1	FXR1	PIAS2	IGFBPL1	KLF12	NAV1	GOLGA7B	RTN1	BUB1B	MRPS35	CCNG2	B3GALT2	TSACC	PARK2
187	SRSF3	AHCYL1	BUB1B	BZW2	RNU4-52P	LGI3			TICRR	TUBGCP3	TSPO	LDHB	VPS4B	PTMS					ZNF721	SEZ6L	SYNE2	SH3BGRL3	DIP2A	PLA2G4B	MFAP4	MYO16	LIN7A	NEURL1	MYT1L	KNL1	BDH1	ITGB3BP	POLB	HYAL2	PITPNM1
188	U2AF2	REEP2	NCAPH	ASIC1	N6AMT2	ZNF385B			TRIP13	MPHOSPH9	NSA2	NDUFB11	NME6	YWHAQ					A4GALT	PRDX1	MCM3	ZFAS1	MYT1	DHDDS	IDUA	APP	SEZ6	SORCS3	ASXL3	RAD51	NR4A2	CNIH4	LRRC42	POP1	ATG2A
189	DDX42	SEPT1	MAD2L1	TANC2	PCDHB10	CRTAM			CENPL	RTTN	RPS7	MYL6B	PIK3R1	ARG2					TPM2	EID1	HNRNPUL2	RNASEK	PRPSAP1	RBFOX3	FSTL1	SFRP1	LRRN2	SORCS1	DPYD	OIP5	AKAP9	CDC25B	HMGCL	LRRC8B	CSF2RA
190	TTC4	NDRG4	IQGAP1	MAPK9	RGR	COBL			CDT1	TCERG1	RPL32	NPM1	CBFA2T2	TCEAL7					RPL27A	GNB2	GSTP1	MICOS13	SNRNP200	IGSF9B	MYL6	CEP162	FSTL5	AFAP1L2	CNTN5	NUSAP1	GRIN1	RBBP7	ZBTB41	ABHD6	NCALD
191	BLOC1S5	ARFGEF3	MND1	ZNF250	ARRDC1	SEL1L3			HIST1H2AH	MLLT6	APEX1	MT-CYB	ZBTB8A	ATP6V1F					C1orf54	PDAP1	MAGOHB	PRDX2	ATXN2	RAB3IP	GABARAP	BCL11A	GPR158	ABLIM1	DPP6	WDR76	ADARB1	NCAPH	MMP14	ATOH1	TTC39C
192	ITFG2	TRIM3	NUP133	FA2H	CCDC30	CACNB4			ARHGAP11B	TANC1	TMEM256	GUK1	DUSP11	KLF7					CRYBG3	CDC42	SRSF2	RPS10	ZNF117	SGIP1	H2AFZ	DOCK1	HCN1	HSPA12A	KANSL1	CEP152	SEZ6	LSM2	MMS19	YPEL1	CCDC85B
193	EFS	KIAA1109	MPP5	TMTC2	KLRG1	GRAMD1B			H2AFV	CHEK1	SNRPE	MT-CO1	GPS2	FNBP1L					RPL21	RBM3	CNIH4	SNHG8	SLC39A10	PPP2R1B	CSKMT	ADGRA3	NSG2	STIM1	SHISA6	PCLAF	SHKBP1	CMC2	BSDC1	SH3BGRL2	NDRG3
194	CRCP	GNAI1	BAIAP2L1	LINC00029	ZSCAN1	MEF2A			CIT	GJC1	RPL37A	EIF3G	PAFAH1B2	NNAT					RPS24	RTN3	CEP70	MT3	TCF25	ADAM11	GSTP1	LINC01876	SLC35F4	SYT9	CDKAL1	KIF23	B4GALNT1	NPM3	MTCH1	FANCL	HSPBP1
195	CEP83	HPCAL4	LAPTM4B	ANKRD55	SOX6	SOCS1			BRCA1	PCLAF	SNX3	DCTN2	LIAS	ZNF428					PREX1	ELAVL2	LDHA	SNF8	RBBP6	DTNA	SLC25A6	TMEM131L	RNF144A	MICAL2	LINC01122	PDE8A	LGMN	MIS18A	COPE	NFE2L1	MYBPC3
196	NUP58	CPEB2	RGS16	BEST4	PACRGL	RYR2			MCM10	POLA1	SOD1	NSA2	ARL5B	CORO2B					GNG5	BCLAF1	XRCC5	CFL1	CDK13	TMEM161B-AS1	HSD11B2	MAP2K6	NECTIN3	SPON1	GABRB3	FANCI	PRRC2B	KIF14	METAP1D	EWSR1	FEM1A
197	MRPL39	ATP6V0D1	PRDX6	CSMD2	KIF27	PAG1			H1FX	AHCTF1	C1QBP	VDAC2	NCOA1	VAMP2					HIBADH	PLPPR1	RFC4	GUK1	SMAD4	PGP	EEF1B2	MIR217HG	GLRA2	KCNC1	SDK1	TICRR	ACVR1	LDLRAD3	WDR53	NDUFS8	PHYHIPL
198	DAXX	MACF1	LSM5	CASQ2	LRTOMT	MYO5A			WDR62	SHMT1	GNG5	LSM7	TMEM184B	RIMS3					GLUL	FRMD4A	CENPJ	TBCA	WDR33	PCSK7	C12orf57	AC046134.2	ABCC8	NRXN2	TAFA1	BLM	B4GALT2	WEE1	SGTA	COL6A3	WSCD2
199	RB1	TRIM9	TAF1B	EPHA5	RAB34	HEATR4			CEP152	SMC5	IGHEP1	PHB2	GPALPP1	CNTFR					TCF7L2	SGCB	VIM	DBI	NFIX	SYT4	LTC4S	UBASH3B	ZNF385D-AS2	ENDOD1	ACVR2A	PRC1	PRKCZ	DIAPH3	SLC25A12	EPHA7	SYT2
200	ZNF816	VAMP3	HMMR	PBX3	ACAD10	GADL1			CCNA1	ANKRD11	RPS15	COPS9	TNRC6B	FYN					RPS26	BRD7	CCDC167	EIF3K	TSHZ2	MMP24	CIRBP	CRPPA	SYT2	GRAMD1B	CCDC146	NDE1	ZFC3H1	PIF1	SGSM3	SPIDR	ZMYM3
