## Supplementary Table 4 for "Developmental Basis of SHH Medulloblastoma Heterogeneity"

### Sheet: supp_table_metabs
Name	Formula	mz	mz_neg	MS2 validation	Isotope validation
citrate_isocitrate	C6H8O7	192.027	191.02	Y
Glucose	C6H12O6	180.063	179.056
GlucoseCl	C6H12O6HCl	216.04	215.033
lactate	C3H6O3	90.0317	89.0244
pyruvate	C3H4O3	88.016	87.0088
malate	C4H6O5	134.022	133.014	Y	Y
succinate	C4H6O4	118.027	117.019
glutamate	C5H9NO4	147.053	146.046	Y	Y
glutamine	C5H10N2O3	146.069	145.062	Y	Y
aconitate	C6H6O6	174.016	173.009		Y
aspartate	C4H7NO4	133.037	132.03		Y
PEP	C3H5O6P	167.982	166.975
sn-glycerol-3-phosphate	C3H9O6P	172.014	171.006		Y
fructose-1-6-bisphosphate	C6H14O12P2	339.996	338.989	Y
Glyceraldehyde-3-phosphate	C3H7O6P	169.998	168.991
Galacturonic acid	C6H10O7	194.043	193.035
Gluconolactone	C6H10O6	178.048	177.04
glucosamine-6-phosphate	C6H14NO8P	259.046	258.038
glucose-1-phosphate	C6H13O9P	260.03	259.022
D-gluconate	C6H12O7	196.058	195.051
coenzyme A	C21H36N7O16P3S	767.115	766.108
acetyl-CoA	C23H38N7O17P3S	809.126	808.118
a-ketoglutarate	C5H6O5	146.022	145.014
glutathione	C10H17N3O6S	307.084	306.077	Y
glutathione disulfide	C20H32N6O12S2	612.152	611.145	Y
glycine	C2H5NO2	75.032	74.0248
Ala-Ala	C6H12N2O3	160.085	159.078
alanine	C3H7NO2	89.0477	88.0404
arginine	C6H14N4O2	174.112	173.104
asparagine	C4H8N2O3	132.053	131.046
carnitine	C7H15NO3	161.105	160.098
Anserine	C10H16N4O3	240.122	239.115	Y
Carnosine	C9H14N4O3	226.107	225.099	Y
citrulline	C6H13N3O3	175.096	174.088
anthranilate	C7H7NO2	137.048	136.04
creatine	C4H9N3O2	131.069	130.062	Y
cystathionine	C7H14N2O4S	222.067	221.06
cysteine	C3H7NO2S	121.02	120.012
Cysteine S-sulfate	C3H7NO5S2	200.976	199.969
Cysteine-glutathione disulphide	C13H22N4O8S2	426.088	425.081
histidine	C6H9N3O2	155.069	154.062
Hypotaurine	C2H7NO2S	109.02	108.012
Kynurenic acid	C10H7NO3	189.042	188.035
L-Cysteic acid	C3H7NO5S	169.004	167.997
leucine	C6H13NO2	131.095	130.087
Creatinine	C4H7N3O	113.059	112.052
methionine	C5H11NO2S	149.051	148.044
lysine	C6H14N2O2	146.106	145.098
Methionine sulfoxide	C5H11NO3S	165.046	164.039
S-adenosyl-L-homoCysteine	C14H20N6O5S	384.122	383.114	Y
serine	C3H7NO3	105.043	104.035
proline	C5H9NO2	115.063	114.056
phenylalanine	C9H11NO2	165.079	164.072
threonine	C4H9NO3	119.058	118.051
tryptophan	C11H12N2O2	204.09	203.083
Valine	C5H11NO2	117.079	116.072
tyrosine	C9H11NO3	181.074	180.067
taurine	C2H7NO3S	125.015	124.007	Y
N-Acetylaspartic acid	C6H9NO5	175.048	174.041	Y
N-Acetyl-cysteine	C5H9NO3S	163.03	162.023
N-acetyl-glutamate	C7H12O6	189.063	191.056
N-Acetyl-L-alanine	C5H9NO3	131.058	130.051
N-Acetyl-L-arginine	C8H16N4O3	216.122	215.115
N-Acetyl-L-asparagine	C6H10N2O4	174.064	173.057
N-acetyl-L-glutamine	C7H12N2O4	188.08	187.072
N-Acetyl-L-leucine	C8H15NO3	173.105	172.098
N-Acetyl-L-methionine	C7H13NO3S	191.062	190.054
N-acetyl-L-ornithine	C7H14N2O3	174.1	173.093
N-Acetyl-L-phenylalanine	C11H13NO3	207.09	206.082
N-Acetyl-L-proline	C7H11NO3	157.074	156.067
N-Acetylneuraminic acid	C11H19NO9	309.106	308.099
acetylphosphate	C2H5O5P	139.987	138.98
cytidine	C9H13N3O5	243.086	242.078
adenine	C5H5N5	135.054	134.047
guanine	C5H5N5O	151.049	150.042
guanosine	C10H13N5O5	283.092	282.084
hypoxanthine	C5H4N4O	136.038	135.031	Y
inosine	C10H12N4O5	268.081	267.073
adenosine 5'-phosphosulfate	C10H14N5O10PS	427.02	426.013
adenosine_deoxyguanosine	C10H13N5O4	267.097	266.089
purine	C5H4N4	120.044	119.036
uracil	C4H4N2O2	112.027	111.02
Uric acid	C5H4N4O3	168.028	167.021
uridine	C9H12N2O6	244.07	243.062
thymidine	C10H14N2O5	242.09	241.083
thymine	C5H6N2O2	126.043	125.036
xanthine	C5H4N4O2	152.033	151.026
xanthosine	C10H12N4O6	284.076	283.068
UTP	C9H15N2O15P3	483.969	482.961
UDP	C9H14N2O12P2	404.002	402.995	Y
UDP-D-glucose	C15H24N2O17P2	566.055	565.048	Y	Y
UMP	C9H13N2O9P	324.036	323.029	Y
ADP_dGDP	C10H15N5O10P2	427.029	426.022
ADP-D-glucose	C16H25N5O15P2	589.082	588.075
AMP_dGMP	C10H14N5O7P	347.063	346.056
ATP	C10H16N5O13P3	506.996	505.988
CDP	C9H15N3O11P2	403.018	402.011
CMP	C9H14N3O8P	323.052	322.045
GDP	C10H15N5O11P2	443.024	442.017	Y
GMP	C10H14N5O8P	363.058	362.051	Y
GTP	C10H16N5O14P3	522.991	521.983
CTP	C9H16N3O14P3	482.984	481.977
IDP	C10H14N4O11P2	428.013	427.006
IMP	C10H13N4O8P	348.047	347.04	Y
Cyclic-ADP-ribose	C15H21N5O13P2	541.06	540.054	Y
cyclic-AMP	C10H12N5O6P	329.053	328.045	Y
dAMP	C10H14N5O6P	331.068	330.061
dATP	C10H16N5O12P3	491.001	489.994
dCDP	C9H15N3O10P2	387.023	386.016
dCMP	C9H14N3O7P	307.057	306.05
dCTP	C9H16N3O13P3	466.99	465.982
dTDP	C10H16N2O11P2	402.023	401.016
dTTP	C10H17N2O14P3	481.989	480.982
dUMP	C9H13N2O8P	308.041	307.034
dUTP	C9H15N2O14P3	467.974	466.966
deoxyinosine	C10H12N4O4	252.086	251.079
deoxyuridine	C9H12N2O5	228.075	227.067
allantoin	C4H6N4O3	158.044	157.037
C14:0	C14H28O2	228.209	227.202
C16:0	C16H32O2	256.24	255.233
C16:1	C16H30O2	254.225	253.217
C16:2	C16H28O2	252.209	251.202
C18:0	C18H36O2	284.272	283.264
C18:1	C18H34O2	282.256	281.249
C18:2	C18H32O2	280.24	279.233
C20:0	C20H40O2	312.303	311.296
C20:2	C20H36O2	308.272	307.264
C20:4	C20H32O2	304.24	303.233
Cholesteryl Sulfate	C27H46O4S	466.312	465.304
Cholic acid	C24H40O5	408.288	407.28
Cresol sulfate	C7H8O4S	188.014	187.007
Docosahexaenoic acid(DHA)	C22H32O2	328.24	327.233
D-Pantethine	C22H42N4O8S2	554.244	553.237
D-Phenyllactic acid	C9H10O3	166.063	165.056
elcosapentaenoic acid	C20H30O2	302.224	301.217
FAD	C27H33N9O15P2	785.157	784.15
Guanidoacetic acid	C3H7N3O2	117.054	116.047
Lipid1	C21H44NO7P	453.286	452.278
Lipid10	C47H83O13P	886.557	885.55
Lipid11	C45H78NO8P	791.547	790.539
Lipid12	C43H74NO8P	763.515	762.508
Lipid13	C3H7O5P	154.003	152.996
Lipid14	C25H44NO7P	501.286	500.278
Lipid2	C21H41O6P	420.264	419.257
Lipid3	C23H40N6O5	480.306	479.299
Lipid4	C25H44NO7P	501.286	500.278
Lipid5	C23H46NO7P	479.301	478.294
Lipid6	C27H44NO7P	525.286	524.278
Lipid7	C43H73O8P	748.504	747.497
Lipid8	C5H12NO5P	197.045	196.038
Lipid9	C47H83O13P	886.557	885.55
LPG 18:1	C24H47O9P	510.296	509.288
L-Threonic acid	C4H8O5	136.037	135.03
Malonic acid	C3H4O4	104.011	103.004
Mandelic acid	C8H8O3	152.047	151.04
Mannitol-1-phosphate	C6H15O9P	262.045	261.038
Melatonin	C13H16N2O2	232.121	231.114
Mucic acid	C6H10O8	210.038	209.03
NAD+	C21H27N7O14P2	663.109	662.102	Y
NADH	C21H29N7O14P2	665.125	664.117
NADP+	C21H28N7O17P3	743.075	742.068
NADPH	C21H30N7O17P3	745.091	744.084
N-carbamoyl-L-aspartate	C5H8N2O5	176.043	175.036
nicotinamide	C6H6N2O	122.048	121.041
Nicotinuric acid	C8H8N2O3	180.053	179.046
O-Phosphorylethanolamine	C2H8NO4P	141.019	140.012
ornithine	C5H12N2O2	132.09	131.083
orotate	C5H4N2O4	156.017	155.01
pantothenate	C9H17NO5	219.111	218.103
Phenyl sulfate	C6H6O4S	173.999	172.991
Phenylpropionic acid	C9H10O2	150.068	149.061
Phosphoserine	C3H8NO6P	185.009	184.002
ribose-phosphate	C5H11O8P	230.019	229.012
Taurodeoxycholic acid	C26H45NO6S	499.297	498.289
trehalose-6-Phosphate	C12H23O14P	422.083	421.075
Tricarballylic acid	C6H8O6	176.032	175.025
Undecanoic acid	C11H22O2	186.162	185.155
Urocanic acid	C6H6N2O2	138.043	137.036
2-Hydroxy Hippuric Acid	C9H9NO4	195.053	194.046
2-hydroxyglutarate	C5H8O5	148.037	147.03
2-METHYLBUTRYRLGLYCINE	C7H13NO3	159.09	158.082
2-Methylhippuric acid	C10H11NO3	193.073	192.067
3-Hydroxybenzoic acid	C7H6O3	138.032	137.024
3-Indoxyl sulfate	C8H7NO4S	213.01	212.002
3-Methylglutaconic Acid	C6H8O4	144.042	143.035
